# Multi-omic screening of invasive GBM cells in engineered biomaterials and patient biopsies reveals targetable transsulfuration pathway alterations

**DOI:** 10.1101/2023.02.23.529575

**Authors:** Joseph H. Garcia, Erin A. Akins, Saket Jain, Kayla J. Wolf, Jason Zhang, Nikita Choudhary, Meeki Lad, Poojan Shukla, Sabraj Gill, Will Carson, Luis Carette, Allison Zheng, Sanjay Kumar, Manish K. Aghi

## Abstract

While the poor prognosis of glioblastoma arises from the invasion of a subset of tumor cells, little is known of the metabolic alterations within these cells that fuel invasion. We integrated spatially addressable hydrogel biomaterial platforms, patient site-directed biopsies, and multi-omics analyses to define metabolic drivers of invasive glioblastoma cells. Metabolomics and lipidomics revealed elevations in the redox buffers cystathionine, hexosylceramides, and glucosyl ceramides in the invasive front of both hydrogel-cultured tumors and patient site-directed biopsies, with immunofluorescence indicating elevated reactive oxygen species (ROS) markers in invasive cells. Transcriptomics confirmed upregulation of ROS-producing and response genes at the invasive front in both hydrogel models and patient tumors. Amongst oncologic ROS, hydrogen peroxide specifically promoted glioblastoma invasion in 3D hydrogel spheroid cultures. A CRISPR metabolic gene screen revealed cystathionine gamma lyase (CTH), which converts cystathionine to the non-essential amino acid cysteine in the transsulfuration pathway, to be essential for glioblastoma invasion. Correspondingly, supplementing CTH knockdown cells with exogenous cysteine rescued invasion. Pharmacologic CTH inhibition suppressed glioblastoma invasion, while CTH knockdown slowed glioblastoma invasion *in vivo*. Our studies highlight the importance of ROS metabolism in invasive glioblastoma cells and support further exploration of the transsulfuration pathway as a mechanistic and therapeutic target.
