## Supplementary Table 15 for "Multi-omic screening of invasive GBM cells in engineered biomaterials and patient biopsies reveals targetable transsulfuration pathway alterations"

### Sheet: Sheet1
Supplementary Table 15. Primers for qPCR analysis to confirm single gene knockdown in GBM43 cells.
Gene	FP	RP
CTH	GCCAGCACTCGGGTTTTGAA	GCTAAACCTGAAGCAAAGGCCA
COMTD1	TCCGAGACCTGTCCCAGGAG	CGGAGTAGCCCGTGAAGGTG
SMPD1	TGTCTTTGGGTGGGGGAACC	ACAATGGATTGGCACACGGC
SMS	TCGCCTCACTATGGCAGCAG	GGCAAAGCTGCCGTTCTTGT
NDUFS8	GGCCACCATCAACTACCCGT	ATGTCATAGCGGGTGGTCCG
