## Supplementary Table 3 for "Multi-omic screening of invasive GBM cells in engineered biomaterials and patient biopsies reveals targetable transsulfuration pathway alterations"

### Sheet: Supp Table 10_Nanostring_metabo
SUPPLEMENTARY TABLE 3: Top 500 differentially expressed metabolic genes after multiplex analysis in edge vs. core fractions of hydrogels. Shown are the top 500 differentially expressed genes in edge vs. core after GBM43 cells invaded 3D hydrogels (n=3 pairs).
	baseMean	log2FoldChange	lfcSE	stat	pvalue	padj
CENPA	298.198	2.45008	0.240095	10.2046	1.8908e-24	5.38879e-22
UBE2C	764.681	1.73838	0.169663	10.2461	1.23255e-24	5.38879e-22
COL4A1	202.938	1.87058	0.185476	10.0853	6.41763e-24	1.21935e-21
CDC20	842.811	1.76038	0.17681	9.95635	2.36597e-23	3.37151e-21
THBS1	198.167	1.98853	0.217543	9.14086	6.1956e-20	7.06299e-18
NQO1	306.246	1.68929	0.188439	8.96468	3.11169e-19	2.95611e-17
BUB1	331.337	1.46216	0.17279	8.46205	2.6271e-17	2.13921e-15
KIF2C	496.763	1.77446	0.210974	8.41083	4.07118e-17	2.80257e-15
LAMB1	358.045	1.36007	0.161893	8.40105	4.42512e-17	2.80257e-15
COL6A3	1638.41	1.31607	0.158912	8.28177	1.21361e-16	6.9176e-15
TPX2	498.128	1.52702	0.186628	8.18219	2.78738e-16	1.44437e-14
BUB1B	257.91	1.39366	0.172655	8.07195	6.9183e-16	3.28619e-14
GTSE1	205.534	1.91093	0.240892	7.93273	2.14388e-15	9.40009e-14
PDGFRB	167.23	1.67426	0.220671	7.58714	3.27046e-14	1.24277e-12
CDCA8	222.956	1.47059	0.196365	7.48903	6.93837e-14	2.47179e-12
GUSB	311.809	1.27973	0.17237	7.42433	1.13355e-13	3.58959e-12
UBE2T	433.155	1.19402	0.160713	7.42954	1.08974e-13	3.58959e-12
MYBL2	817.169	1.31633	0.18139	7.25688	3.96122e-13	1.18837e-11
MKI67	158.451	1.71236	0.239524	7.14903	8.73918e-13	2.49067e-11
SMAD3	234.907	1.29432	0.181661	7.1249	1.04157e-12	2.82712e-11
FOXM1	180.149	1.72274	0.242077	7.1165	1.10702e-12	2.86818e-11
CTSD	502.674	1.04434	0.148978	7.01001	2.38293e-12	5.90551e-11
ITGB5	504.118	1.2853	0.185955	6.91186	4.78329e-12	1.13603e-10
KPNA2	1819.39	0.853797	0.130705	6.53226	6.47866e-11	1.47713e-09
CTSZ	813.583	1.16903	0.181181	6.45228	1.10177e-10	2.41542e-09
HJURP	157.6	1.43421	0.225488	6.36049	2.01106e-10	4.24558e-09
PEBP1	1485.04	0.803456	0.128199	6.26726	3.6745e-10	7.48023e-09
LAMC1	543.044	0.882232	0.143191	6.16122	7.21869e-10	1.41885e-08
ACAT2	700.986	1.17671	0.19322	6.09002	1.12895e-09	2.145e-08
SLC16A3	671.748	0.932846	0.153592	6.07355	1.25114e-09	2.30048e-08
NDUFB1	762.73	1.15006	0.189918	6.05555	1.39939e-09	2.49266e-08
TYMS	1329.83	1.0207	0.170951	5.97069	2.3625e-09	4.08068e-08
RRM1	737.76	1.02016	0.1719	5.93462	2.94522e-09	4.93757e-08
PLK1	299.26	2.34962	0.406933	5.77398	7.74217e-09	1.26087e-07
NDUFB2	987.382	0.819992	0.143745	5.70447	1.16703e-08	1.84781e-07
NCAPH	264.519	1.17684	0.206782	5.69123	1.26128e-08	1.94305e-07
NME2	10259.5	0.816514	0.14532	5.61873	1.9237e-08	2.88555e-07
PSME2	516.189	0.825511	0.154844	5.33126	9.75362e-08	1.42553e-06
HLA-A	322.218	0.850167	0.161352	5.26901	1.37164e-07	1.95459e-06
IDH2	570.352	0.843609	0.166131	5.07798	3.81463e-07	5.30326e-06
CCNB2	394.528	2.34944	0.469029	5.00914	5.46729e-07	7.41989e-06
UQCRQ	1694.08	0.764681	0.153721	4.97448	6.54246e-07	8.47546e-06
CCNA2	651.965	1.92953	0.39011	4.94613	7.57023e-07	9.23659e-06
LDHB	5605.72	0.652932	0.132015	4.94588	7.58016e-07	9.23659e-06
NME1	2902.67	0.594701	0.121228	4.90565	9.31187e-07	1.10578e-05
NDUFA4	1408.98	0.640496	0.132341	4.83974	1.30009e-06	1.51235e-05
ACAT1	335.46	0.782713	0.162449	4.81822	1.44848e-06	1.64415e-05
RAD51AP1	290.656	0.936216	0.194432	4.81512	1.47108e-06	1.64415e-05
NDUFA12	1171.72	0.688292	0.144599	4.76	1.9359e-06	2.082e-05
MYBL1	158.652	0.952164	0.201735	4.71988	2.35982e-06	2.49092e-05
TLR4	74.0922	1.16704	0.251078	4.64814	3.34942e-06	3.34942e-05
ITGB1	2482.81	0.581703	0.12543	4.63766	3.52368e-06	3.46292e-05
COL6A1	1195.39	1.68338	0.364117	4.62319	3.77878e-06	3.65068e-05
ATOX1	450.379	0.704546	0.153768	4.58187	4.60832e-06	4.30613e-05
CD63	3889.6	0.656317	0.143733	4.56622	4.96588e-06	4.56541e-05
AK3	190.126	0.807715	0.178925	4.51426	6.35375e-06	5.65881e-05
GPX4	1367.79	0.53957	0.122422	4.40745	1.04594e-05	8.89827e-05
TK1	183.465	0.979381	0.223174	4.38842	1.14178e-05	9.43208e-05
NR2F1	165.316	0.867429	0.19839	4.37235	1.22915e-05	0.000100088
PSMA3	1396.59	0.618138	0.141968	4.35408	1.33626e-05	0.000107277
ASL	198.348	0.823742	0.192959	4.269	1.96351e-05	0.000153315
COX8A	1998.29	0.562622	0.133843	4.20358	2.62722e-05	0.000199669
PKM	4345.85	0.550145	0.131752	4.17561	2.97187e-05	0.00022289
HADH	519.403	0.590462	0.144926	4.07423	4.61677e-05	0.000337379
NDUFS8	1011.04	0.656066	0.16199	4.05004	5.1208e-05	0.000364857
FH	1360.83	0.521946	0.129473	4.0313	5.54683e-05	0.000389657
AP2S1	2474.43	0.521551	0.131861	3.95529	7.64403e-05	0.000518702
SHMT1	254.24	0.68899	0.174106	3.9573	7.58022e-05	0.000518702
ADK	587.461	0.548913	0.139102	3.94613	7.94251e-05	0.000532615
TECR	465.516	0.572283	0.146699	3.90107	9.57702e-05	0.000634756
COX7B	2066.59	0.647364	0.166781	3.88153	0.000103803	0.00067236
PCLAF	93.7746	0.964584	0.248467	3.88214	0.000103542	0.00067236
CDCA5	183.25	0.67781	0.177263	3.82375	0.000131438	0.00083244
FANCD2	226.264	0.71442	0.187269	3.81493	0.000136219	0.00085324
AKT1	419.53	0.528327	0.140184	3.76881	0.000164027	0.00100533
SERINC2	28.4009	1.36453	0.369644	3.69148	0.000222953	0.00131014
MGST3	1498.01	0.500375	0.135902	3.68189	0.000231509	0.00134325
SHMT2	599.401	0.5159	0.142361	3.62388	0.000290217	0.00163786
EZH2	146.626	0.778244	0.215393	3.61314	0.000302505	0.00167406
THBS2	116.019	0.744511	0.207313	3.59124	0.000329105	0.00178657
HPRT1	1411.86	0.482094	0.135484	3.5583	0.000373257	0.00198838
ATP5ME	671.406	0.4794	0.135414	3.54026	0.000399728	0.00210968
NDUFA6	674.029	0.485847	0.138316	3.51259	0.000443754	0.00229945
MPC1	294.295	0.602163	0.171731	3.50644	0.000454141	0.00231193
PSMA7	4341.96	0.413833	0.118211	3.50079	0.000463884	0.00231942
FANCI	199.003	0.612003	0.178016	3.43792	0.000586211	0.0028317
HEXA	157.748	0.628385	0.18649	3.36954	0.000752945	0.003495
NEDD8	704.215	0.469937	0.139931	3.35835	0.000784079	0.00360423
NDUFS7	207.336	0.580324	0.173056	3.35339	0.000798281	0.00361127
LAMTOR4	715.784	0.541295	0.162824	3.32441	0.000886059	0.0039768
CD276	569.308	0.502808	0.153057	3.28511	0.00101943	0.00450446
CLSPN	609.399	0.554693	0.171795	3.22882	0.00124304	0.00536767
RRM2	2009.03	1.16836	0.363453	3.21462	0.00130617	0.00559786
DERA	190.194	0.57582	0.181066	3.18017	0.00147188	0.00616893
OAT	444.216	0.468512	0.147248	3.18178	0.00146373	0.00616893
PTGES	25.1708	1.34516	0.42605	3.15728	0.0015925	0.00653038
NDUFB8	423.836	0.497679	0.158024	3.1494	0.00163608	0.0066612
BRCA1	190.693	0.545365	0.178525	3.05483	0.00225187	0.00891364
HEXB	914.282	0.408495	0.135859	3.00676	0.0026405	0.00996743
PFKL	451.167	0.442757	0.148998	2.97157	0.0029628	0.0108955
PSMB10	78.3073	0.674886	0.231686	2.91294	0.00358046	0.0128338
TKT	694.745	0.39183	0.134602	2.91102	0.00360247	0.0128338
EXO1	284.6	0.52601	0.182248	2.88623	0.00389893	0.0137184
ITGA1	49.5756	0.856847	0.29997	2.85644	0.00428417	0.0149815
COX6B1	3989.62	0.348584	0.122903	2.83625	0.00456465	0.0158649
EEA1	381.645	0.416465	0.148921	2.79655	0.00516511	0.0178431
TALDO1	789.146	0.413317	0.14866	2.78028	0.00543124	0.0183184
GPX1	531.507	0.446395	0.161109	2.77076	0.0055925	0.0186417
MSRB2	185.827	0.473894	0.17095	2.77212	0.00556926	0.0186417
COX5A	1798.6	0.519035	0.188442	2.75435	0.00588088	0.019489
NDUFA3	268.192	0.494437	0.18203	2.71623	0.00660295	0.0217554
PDHA1	281.029	0.427642	0.160016	2.6725	0.0075288	0.0242453
NPM1	15914.8	0.354061	0.132871	2.6647	0.00770564	0.0246754
GZMA	16.4948	1.248	0.471198	2.64857	0.00808341	0.0255975
COX14	604.623	0.433434	0.164074	2.6417	0.0082492	0.0259781
HIF1A	964.503	0.33682	0.12768	2.63799	0.0083399	0.0260509
MSH2	738.866	0.410472	0.156536	2.62223	0.00873566	0.0269683
NDUFA1	2647.33	0.325306	0.124089	2.62156	0.00875288	0.0269683
GBA	457.588	0.430648	0.165999	2.59429	0.00947878	0.0290479
GLUD1	1478.78	0.33082	0.127991	2.58472	0.00974583	0.0295485
LAMTOR2	579.098	0.36616	0.142127	2.57628	0.00998706	0.0301197
IDH3A	738.781	0.357425	0.142513	2.50802	0.0121411	0.0356722
PRIM1	560.083	0.354511	0.144702	2.44993	0.0142884	0.0411333
HLA-C	113.049	0.539763	0.224126	2.4083	0.0160272	0.0453859
PSMB3	1723.36	0.334045	0.138781	2.407	0.0160841	0.0453859
CPS1	110.182	0.494641	0.20596	2.40163	0.016322	0.0458303
FGF1	120.07	0.533937	0.224779	2.37539	0.0175305	0.0489824
SOD1	1812	0.311556	0.131447	2.3702	0.0177786	0.0494332
ECHS1	209.556	0.412351	0.177872	2.31825	0.0204359	0.0565461
IDH3G	357.656	0.398347	0.173948	2.29004	0.022019	0.0600517
IL6	66.441	1.47571	0.645196	2.28723	0.0221825	0.0602097
UQCR10	131.555	0.448391	0.197801	2.26688	0.0233975	0.0630737
UBB	13707.6	0.278146	0.124793	2.22886	0.025823	0.0684611
GLUL	1204.78	0.305157	0.137762	2.21511	0.0267526	0.0705972
ITGA11	23.2695	0.94606	0.428314	2.2088	0.0271887	0.0710897
HRAS	180.969	0.382876	0.173962	2.20092	0.027742	0.0722051
NADK	133.377	0.444677	0.203137	2.18905	0.0285929	0.0740816
RAD51	104.052	0.486698	0.222526	2.18716	0.0287312	0.0741031
HSPE1	4480.21	0.309573	0.142175	2.17741	0.02945	0.0756149
TPR	441.852	0.347921	0.160538	2.16722	0.0302181	0.0765524
ASS1	70.7053	0.572855	0.270542	2.11743	0.034223	0.0848136
IDH1	652.816	0.307506	0.145461	2.11401	0.0345143	0.0851651
NDUFA13	2448.12	0.252165	0.122768	2.05399	0.0399765	0.0969642
ACAA2	517.892	0.290903	0.142263	2.04482	0.0408729	0.0987184
GNS	260.593	0.359408	0.176664	2.03442	0.0419095	0.0999516
BRCA2	206.761	0.380692	0.194032	1.962	0.049762	0.115773
PGD	292.746	0.326136	0.170105	1.91727	0.0552039	0.12637
ENO1	9480.95	0.264888	0.140747	1.88201	0.0598344	0.135092
NADK2	447.941	0.306819	0.16842	1.82175	0.0684922	0.150736
PEMT	509.153	0.257339	0.141129	1.82343	0.0682383	0.150736
HK2	202.039	0.364322	0.200882	1.81361	0.0697379	0.152887
GOT2	397.176	0.266164	0.149686	1.77814	0.0753804	0.163372
ADORA2A	14.7631	0.841439	0.475619	1.76915	0.0768694	0.165342
GLRX	460.159	0.325699	0.185187	1.75875	0.0786194	0.16847
SNF8	671.557	0.228206	0.134678	1.69446	0.0901787	0.186916
LAMTOR5	3852.01	0.213477	0.126233	1.69114	0.0908097	0.187542
OAZ1	5192.32	0.21117	0.127982	1.65	0.0989431	0.20142
PPARG	45.8733	0.468749	0.285331	1.64282	0.100419	0.202975
BRCC3	286.664	0.257483	0.1579	1.63067	0.102961	0.205921
NDUFA7	311.262	0.266463	0.165042	1.61452	0.106415	0.211347
G6PD	198.666	0.283472	0.175966	1.61094	0.107192	0.212152
RPIA	491.735	0.221211	0.137733	1.60609	0.108255	0.213513
PRDX1	7655.32	0.206719	0.129002	1.60245	0.109057	0.214353
CTSA	249.852	0.286888	0.180689	1.58774	0.112344	0.21988
GAPDH	19325.5	0.234564	0.147856	1.58644	0.11264	0.21988
FASN	384.801	0.262181	0.165746	1.58183	0.113689	0.22117
SLC2A8	65.6049	0.386952	0.245232	1.5779	0.114588	0.22216
GPI	320.493	0.250857	0.160526	1.56272	0.118118	0.227087
RPS6KA1	102.202	0.320273	0.205365	1.55953	0.11887	0.227369
IMPDH1	97.9978	0.330118	0.21194	1.5576	0.119327	0.22748
COX7C	290.13	0.294747	0.189997	1.55133	0.120823	0.228043
CPT1A	183.745	0.28033	0.181111	1.54784	0.121662	0.228869
YWHAZ	3263.58	0.179187	0.117434	1.52585	0.127047	0.238213
SLC25A1	293.485	0.248731	0.169853	1.46439	0.143088	0.260576
TIMELESS	195.212	0.282456	0.193675	1.4584	0.14473	0.262726
ABL1	307.188	0.215833	0.149408	1.44459	0.148572	0.267273
NDUFB7	1229.48	0.184165	0.128994	1.42769	0.15338	0.274926
PDK4	31.9969	0.483483	0.345166	1.40073	0.161296	0.285523
PIK3R3	25.6257	0.530281	0.385892	1.37417	0.16939	0.296172
RPS6KB2	174.502	0.26498	0.193324	1.37065	0.170483	0.297173
FAH	139.911	0.278573	0.206466	1.34925	0.177257	0.305247
NUP205	379.541	0.204294	0.151385	1.34949	0.177178	0.305247
TBK1	270.339	0.249804	0.18691	1.3365	0.181387	0.311418
COX6A1	2144.3	0.194595	0.147562	1.31874	0.187256	0.318615
PLA2G15	102.248	0.278453	0.21484	1.2961	0.194942	0.329724
PIK3CD	198.598	0.245696	0.191271	1.28454	0.198951	0.33452
EME1	160.469	0.241495	0.189575	1.27387	0.202708	0.338838
LTC4S	29.0491	0.443053	0.348306	1.27202	0.203365	0.338941
UPP1	407.47	0.186052	0.14656	1.26946	0.204278	0.33947
ADAL	104.545	0.265952	0.212301	1.25271	0.21031	0.347469
PSAT1	653.797	0.176396	0.141725	1.24463	0.213267	0.350323
SDHB	797.201	0.163341	0.132194	1.23562	0.216601	0.353761
TFRC	2310.72	0.16701	0.136016	1.22787	0.219497	0.356448
NDUFB4	2797.98	0.163361	0.134318	1.21623	0.223899	0.3595
PRPS1	409.762	0.184858	0.151708	1.21851	0.223031	0.3595
HK1	727.339	0.161245	0.132873	1.21352	0.224931	0.360142
CTSL	296.509	0.184604	0.154077	1.19813	0.230866	0.367579
SEC13	587.639	0.160247	0.13507	1.1864	0.235466	0.372821
TDO2	47.8299	0.347447	0.294195	1.18101	0.2376	0.375158
MAP2K2	452.335	0.174832	0.148793	1.175	0.239993	0.37789
BAD	218.473	0.199019	0.171227	1.16231	0.245109	0.383652
GOT1	174.838	0.203187	0.175655	1.15674	0.247379	0.384953
TP53	1749.98	0.137617	0.11926	1.15392	0.248531	0.384953
STAT5A	33.383	0.377678	0.33132	1.13992	0.254319	0.391789
USP39	254.946	0.179025	0.157016	1.14017	0.254216	0.391789
BRIP1	249.505	0.197711	0.174246	1.13467	0.256513	0.394104
IDH3B	641.932	0.148786	0.133788	1.1121	0.266094	0.405544
SRR	46.2881	0.316322	0.284073	1.11353	0.265482	0.405544
TP63	14.9835	0.524267	0.4772	1.09863	0.271929	0.412232
RPTOR	104.549	0.22784	0.208045	1.09515	0.273453	0.413443
AKT2	608.365	0.172521	0.158374	1.08933	0.276009	0.415105
ARF5	217.777	0.181113	0.166249	1.08941	0.275972	0.415105
GABARAP	3766.4	0.123556	0.121937	1.01328	0.310926	0.457843
NDUFB10	741.162	0.133998	0.132441	1.01176	0.311655	0.457843
RUNX2	107.181	0.210446	0.207601	1.0137	0.310725	0.457843
APOE	22.8996	0.382879	0.386266	0.99123	0.321573	0.469992
MAPK8IP1	14.9368	0.462116	0.474328	0.974255	0.32993	0.479745
OGDH	599.778	0.127867	0.135513	0.94358	0.345385	0.494646
SLC2A1	242.313	0.205794	0.218086	0.943637	0.345355	0.494646
IFNG	14.6486	0.442315	0.482831	0.916085	0.359622	0.510232
LDHA	8716.26	0.169791	0.185431	0.915655	0.359848	0.510232
CS	825.069	0.124529	0.136538	0.912045	0.361745	0.511649
APRT	1242.24	0.131858	0.148176	0.889877	0.373532	0.523128
ATP5F1D	434.296	0.125544	0.14253	0.880823	0.378413	0.527373
FANCA	497.306	0.139714	0.164908	0.84722	0.396872	0.545102
USP8	307.246	0.132859	0.15739	0.844137	0.398593	0.546149
TXN	3893.65	0.128704	0.152921	0.841632	0.399994	0.546754
EGFR	109.112	0.193594	0.233221	0.830089	0.406488	0.552979
PRKAG2	81.3523	0.206401	0.250746	0.823145	0.410426	0.557006
NAGLU	92.4942	0.168349	0.217181	0.775157	0.438247	0.583699
PGM2	472.354	0.131117	0.168341	0.778879	0.436051	0.583699
COX5B	1833.33	0.0975584	0.129316	0.754418	0.450598	0.591686
PUDP	51.3772	0.20441	0.271521	0.752834	0.45155	0.591686
COX4I1	4123.65	0.0978164	0.131054	0.746381	0.455437	0.595411
FDX1	617.043	0.112828	0.152735	0.738718	0.460078	0.598732
CAT	285.144	0.115496	0.165399	0.698291	0.484995	0.61845
GPS1	970.479	0.0926053	0.138345	0.66938	0.503253	0.636041
KRAS	180.6	0.11558	0.175121	0.660003	0.509252	0.642198
BHMT2	16.9815	0.296163	0.459593	0.644403	0.519314	0.650569
KYAT3	686.757	0.0924687	0.144685	0.639103	0.522756	0.653445
ZNF254	181.457	0.108717	0.173313	0.627284	0.530473	0.660196
ZNF85	109.538	0.128256	0.206622	0.62073	0.534777	0.662659
PTK2	396.192	0.090699	0.1513	0.599463	0.548864	0.674768
SLC16A7	124.654	0.12232	0.203471	0.601169	0.547728	0.674768
SMAD2	794.781	0.0868838	0.145449	0.597348	0.550275	0.674768
SLC2A6	26.7043	0.208361	0.354363	0.587987	0.556541	0.680748
UCK2	978.056	0.075645	0.129804	0.582761	0.560054	0.683578
DGUOK	1284.12	0.0687061	0.126019	0.545205	0.585613	0.708703
SDHA	137.958	0.100927	0.187217	0.53909	0.589825	0.712289
HACD2	401.453	0.08005	0.151264	0.529208	0.596661	0.715993
FABP5	27.4832	-0.105497	0.353911	-0.298087	0.765636	0.847403
RPLP0	22714.6	-0.0383087	0.120542	-0.317804	0.750634	0.841691
NEU1	241.835	-0.0551705	0.179204	-0.307864	0.758186	0.841691
MAPT	17.9875	-0.133793	0.436098	-0.306797	0.758998	0.841691
CBR4	232.825	-0.0540454	0.175009	-0.308815	0.757462	0.841691
STAT3	735.562	-0.044716	0.13851	-0.322836	0.746819	0.83962
NFKB1	105.186	-0.0712402	0.210037	-0.339179	0.734475	0.828136
KLRD1	67.8046	-0.109619	0.302118	-0.362836	0.716728	0.815439
PGAM2	14.7202	-0.178945	0.476452	-0.375579	0.70723	0.807858
CTCF	633.957	-0.0499325	0.132307	-0.3774	0.705877	0.807858
NCOR1	472.833	-0.057886	0.143193	-0.404251	0.686028	0.788379
NOS1	17.2115	-0.178304	0.438361	-0.406752	0.68419	0.787856
PSMD13	1301.16	-0.0677684	0.164566	-0.411802	0.680485	0.786767
LAT	23.2661	-0.16357	0.377528	-0.433266	0.664822	0.77022
PDPK1	199.278	-0.0826315	0.188489	-0.43839	0.661104	0.767473
ENO3	15.5659	-0.242518	0.52945	-0.458056	0.646912	0.754069
NOX1	14.7257	-0.23064	0.494602	-0.466315	0.64099	0.748697
NAALAD2	27.3083	-0.176165	0.366876	-0.480176	0.631102	0.741005
PPAT	576.035	-0.0691955	0.142116	-0.486893	0.626334	0.739109
MAP3K12	63.6205	-0.123036	0.253622	-0.485116	0.627594	0.739109
SLC2A3	22.5839	-0.194316	0.391306	-0.496583	0.619483	0.733625
PIK3R4	319.596	-0.0771508	0.154775	-0.498471	0.618152	0.733625
MYB	30.0521	-0.169537	0.336786	-0.503397	0.614686	0.733625
CMKLR1	16.4544	-0.23447	0.472192	-0.496556	0.619502	0.733625
IL7	19.2247	-0.21751	0.422722	-0.514545	0.606871	0.726715
DTL	203.329	-0.100759	0.189239	-0.532442	0.59442	0.714809
ACOX1	352.43	-0.0801511	0.150033	-0.534224	0.593187	0.714809
NRF1	41.3619	-0.162792	0.291723	-0.558036	0.57682	0.699548
STAT1	288.81	-0.101782	0.175974	-0.578391	0.563	0.684243
ACADL	14.7519	-0.278056	0.479296	-0.580134	0.561825	0.684243
PYCR1	170.738	-0.118375	0.198264	-0.597058	0.550469	0.674768
MRAS	178.343	-0.114511	0.185351	-0.617803	0.536705	0.663605
SREBF2	302.459	-0.0964914	0.154355	-0.625126	0.531888	0.660515
STAM2	264.9	-0.0995171	0.157637	-0.631307	0.52784	0.658356
H6PD	191.232	-0.113819	0.174882	-0.650833	0.515154	0.646779
LAMA4	17.0775	-0.301425	0.459116	-0.656535	0.51148	0.643584
STK3	441.772	-0.102057	0.150469	-0.678256	0.497609	0.630305
CTPS1	1075.27	-0.0974802	0.141123	-0.690747	0.489725	0.621699
CD40LG	14.4073	-0.329765	0.474705	-0.694673	0.48726	0.619951
IMPDH2	4019.59	-0.084745	0.121279	-0.69876	0.484702	0.61845
NFS1	346.221	-0.114675	0.1609	-0.712711	0.476025	0.611712
FOLR1	15.8678	-0.327217	0.459961	-0.711403	0.476835	0.611712
D2HGDH	30.4055	-0.238348	0.335595	-0.710226	0.477564	0.611712
AFMID	141.793	-0.135947	0.189963	-0.715651	0.474207	0.611534
RPL23	24083.2	-0.0916877	0.127634	-0.718363	0.472534	0.610758
FLT3	14.8565	-0.351134	0.478855	-0.733279	0.463388	0.600298
MPC2	878.295	-0.102057	0.138483	-0.736963	0.461145	0.598753
IDO1	15.5246	-0.345611	0.466342	-0.74111	0.458627	0.598209
SLC27A1	16.6423	-0.354903	0.468618	-0.75734	0.448846	0.591686
OGDHL	14.4828	-0.409493	0.542711	-0.754533	0.450529	0.591686
UCK1	271.474	-0.142109	0.185732	-0.765129	0.444195	0.58745
ZNF100	43.0939	-0.225047	0.292534	-0.769302	0.441714	0.585528
IDNK	56.1596	-0.208658	0.268086	-0.778323	0.436378	0.583699
ALDOA	5937.34	-0.125109	0.161548	-0.774435	0.438673	0.583699
AKT3	293.659	-0.127784	0.165232	-0.773358	0.439311	0.583699
PRKN	14.7207	-0.388277	0.492351	-0.78862	0.430334	0.578515
PLCG1	680.752	-0.122081	0.152497	-0.800546	0.423394	0.570531
CBL	199.411	-0.16947	0.208699	-0.812033	0.416773	0.56294
SLC6A19	20.8288	-0.343464	0.421897	-0.814093	0.415591	0.562677
EOMES	20.6995	-0.393367	0.471138	-0.83493	0.403757	0.550578
CHMP6	424.561	-0.126378	0.148402	-0.85159	0.394442	0.543072
POS_F	30.7512	-0.293393	0.342212	-0.857343	0.391256	0.539989
ADH6	25.1659	-0.324363	0.376332	-0.861905	0.38874	0.537819
ARID1B	221.443	-0.153616	0.17709	-0.867442	0.3857	0.534912
HSPA4	1096.78	-0.111775	0.127392	-0.87741	0.380264	0.52866
NT5E	1824.1	-0.121273	0.136799	-0.886504	0.375346	0.52438
DNAJC14	115.344	-0.18334	0.204108	-0.898248	0.369053	0.518348
L2HGDH	40.3329	-0.264827	0.294922	-0.897955	0.36921	0.518348
APOB	18.1324	-0.383286	0.423118	-0.905861	0.365009	0.514989
IL21R	14.8627	-0.436586	0.474102	-0.920869	0.357119	0.508894
MAPK1	937.42	-0.119663	0.128312	-0.932598	0.351027	0.501468
TET2	148.622	-0.180966	0.188848	-0.958262	0.337931	0.486415
FAHD1	437.196	-0.141965	0.147516	-0.96237	0.335864	0.484664
PIK3R1	170.756	-0.18839	0.194236	-0.969902	0.332095	0.480442
AR	16.8272	-0.459781	0.473316	-0.971403	0.331348	0.480442
TBC1D10B	49.0852	-0.2806	0.28739	-0.976372	0.32888	0.479442
CACNA1A	14.6703	-0.470496	0.473462	-0.993736	0.320351	0.469409
GART	1554.86	-0.14088	0.136062	-1.03541	0.300476	0.44486
WDR45	323.081	-0.155338	0.149636	-1.0381	0.299222	0.444157
ATXN7	224.978	-0.194135	0.186223	-1.04249	0.297186	0.442287
KMT2E	288.442	-0.179548	0.169476	-1.05943	0.289404	0.431834
RPS6KB1	536.261	-0.168533	0.158151	-1.06565	0.286583	0.428746
CCND1	1027.2	-0.176126	0.162282	-1.08531	0.277785	0.416678
NUP62	475.088	-0.16992	0.154535	-1.09956	0.271523	0.412232
SREBF1	234.717	-0.206554	0.184303	-1.12073	0.262403	0.402069
PIK3C2A	371.264	-0.184702	0.159968	-1.15462	0.248246	0.384953
LTA4H	449.028	-0.164719	0.141886	-1.16093	0.245672	0.383652
MAP2K1	524.557	-0.178512	0.152368	-1.17159	0.241362	0.378999
PTPRC	15.366	-0.566511	0.475748	-1.19078	0.23374	0.37112
PRIM2	737.844	-0.185799	0.154856	-1.19982	0.230209	0.367561
GCK	14.6272	-0.582783	0.477241	-1.22115	0.22203	0.3595
CD3E	26.6561	-0.434567	0.357256	-1.2164	0.223832	0.3595
SLC16A1	1575.86	-0.151801	0.123209	-1.23206	0.217926	0.354909
PFKM	358.811	-0.194905	0.15729	-1.23915	0.215291	0.352632
PPARGC1A	17.7731	-0.556458	0.446507	-1.24625	0.212674	0.350323
NRAS	302.005	-0.209457	0.166555	-1.25758	0.208544	0.345552
EFNA4	76.6199	-0.305797	0.239963	-1.27435	0.20254	0.338838
BCL2	40.5087	-0.383247	0.296704	-1.29168	0.196467	0.331321
SLC1A5	237.552	-0.256935	0.197109	-1.30352	0.192398	0.32639
MTOR	69.0672	-0.334943	0.253107	-1.32332	0.185728	0.316961
FCF1	684.893	-0.240043	0.180625	-1.32896	0.183861	0.314717
DHX16	111.267	-0.274428	0.201564	-1.36149	0.173358	0.300863
REST	357.325	-0.209974	0.154331	-1.36055	0.173656	0.300863
PRKAG1	476.84	-0.197446	0.143592	-1.37505	0.169116	0.296172
MLYCD	115.022	-0.290143	0.211003	-1.37507	0.16911	0.296172
PSPH	84.1559	-0.328647	0.235765	-1.39396	0.16333	0.288229
CD14	18.0222	-0.633965	0.450707	-1.4066	0.159546	0.283305
DEPTOR	21.0593	-0.563687	0.398814	-1.41341	0.157536	0.280611
ACAP2	343.963	-0.227975	0.16067	-1.4189	0.155927	0.278616
SERINC3	671.893	-0.200497	0.138728	-1.44525	0.148387	0.267273
PTGER4	21.387	-0.58994	0.408448	-1.44435	0.148642	0.267273
NPR2	45.4629	-0.417756	0.282465	-1.47897	0.13915	0.254216
TLK2	240.644	-0.246801	0.166642	-1.48103	0.138599	0.254025
PIK3CB	98.1712	-0.309055	0.20762	-1.48856	0.136603	0.251174
HSF2	349.11	-0.238034	0.159783	-1.48973	0.136295	0.251174
PRKAB2	157.858	-0.31277	0.209576	-1.4924	0.135595	0.250939
ABCF1	793.79	-0.235135	0.154781	-1.51915	0.128725	0.239001
LEPR	59.8249	-0.397652	0.261296	-1.52184	0.128048	0.239001
BIRC3	42.2124	-0.476501	0.313407	-1.52039	0.128413	0.239001
SLC2A5	19.1558	-0.653311	0.420299	-1.5544	0.12009	0.227992
ACY1	22.744	-0.590971	0.380507	-1.55311	0.120396	0.227992
KMT2A	225.25	-0.334747	0.214328	-1.56185	0.118324	0.227087
NRDE2	120.694	-0.334044	0.211943	-1.57611	0.115002	0.222206
NCOA2	143.414	-0.30622	0.188909	-1.62099	0.10502	0.209305
PRKAA1	677.336	-0.234091	0.143412	-1.63229	0.102618	0.205921
ZNF93	34.9605	-0.580002	0.353934	-1.63873	0.10127	0.203971
SERINC5	268.159	-0.285434	0.17372	-1.64307	0.100368	0.202975
TLR10	20.9611	-0.664285	0.400876	-1.65708	0.0975024	0.199198
ZNF708	61.6102	-0.458292	0.275607	-1.66285	0.0963431	0.197538
VHL	402.426	-0.295965	0.177162	-1.67059	0.0948031	0.195082
ZNF253	79.3733	-0.421642	0.248603	-1.69604	0.0898776	0.186916
PGK1	5284.07	-0.207424	0.122338	-1.69549	0.0899816	0.186916
ATG2B	203.262	-0.31639	0.185015	-1.71008	0.0872512	0.182843
SOX2	79.203	-0.395172	0.230662	-1.71321	0.0866734	0.182302
MAPKAP1	994.597	-0.23513	0.137063	-1.71548	0.0862566	0.182097
AOX1	267.807	-0.3495	0.202619	-1.72491	0.0845431	0.179143
FOLR3	19.5482	-0.751572	0.429237	-1.75095	0.0799547	0.170505
AMPD2	279.328	-0.307219	0.175582	-1.74972	0.0801672	0.170505
PYCR3	73.5318	-0.436975	0.246602	-1.77198	0.0763972	0.164948
MYD88	239.934	-0.325813	0.180022	-1.80985	0.0703192	0.152996
ALDH2	15.0062	-0.930708	0.514256	-1.80981	0.0703247	0.152996
ZNF675	93.2036	-0.4142	0.226706	-1.82703	0.0676946	0.15014
PSMC1	1502.32	-0.263202	0.143046	-1.83997	0.0657719	0.146445
CHMP2A	655.585	-0.248834	0.134061	-1.85613	0.0634352	0.141796
CD19	17.6091	-0.834216	0.448376	-1.86053	0.0628106	0.140953
TIGAR	24.4889	-0.719238	0.382355	-1.88107	0.0599618	0.135092
RANBP2	526.563	-0.316822	0.168151	-1.88415	0.0595451	0.135092
MCAT	32.8453	-0.642748	0.337438	-1.90479	0.0568078	0.129522
AGK	171.523	-0.336127	0.174053	-1.93118	0.0534605	0.122873
ODC1	869.75	-0.287834	0.148971	-1.93216	0.0533402	0.122873
MAPK8	248.459	-0.3385	0.174419	-1.94073	0.0522915	0.121163
ATF7IP	194.393	-0.375653	0.190767	-1.96917	0.0489334	0.114312
TFAM	334.615	-0.339648	0.171579	-1.97955	0.0477546	0.112146
BCL2L1	103.383	-0.418153	0.211289	-1.97906	0.0478094	0.112146
CD68	182.061	-0.390176	0.194037	-2.01083	0.0443436	0.104879
POS_E	61.5624	-0.554735	0.273774	-2.02625	0.0427388	0.101505
SOS1	193.703	-0.413629	0.202917	-2.03841	0.0415087	0.0994116
CAB39	204.341	-0.36438	0.178677	-2.03932	0.0414179	0.0994116
TELO2	32.4606	-0.766063	0.365648	-2.09508	0.0361636	0.0880908
KANSL1	290.391	-0.319812	0.152432	-2.09806	0.0358998	0.0878236
ITCH	745.238	-0.310608	0.147696	-2.10302	0.0354641	0.0871316
ARID2	211.546	-0.367658	0.173	-2.12519	0.033571	0.0835611
NFKB2	169.907	-0.414286	0.193022	-2.14631	0.0318481	0.0796202
WASHC4	334.048	-0.387115	0.179485	-2.15681	0.0310204	0.0778927
INSR	69.4053	-0.525437	0.242996	-2.16233	0.0305928	0.0771589
TBP	371.844	-0.370976	0.171069	-2.16857	0.0301152	0.0765524
GAD1	29.8508	-0.754029	0.347669	-2.16881	0.0300971	0.0765524
CDK9	331.058	-0.36477	0.165092	-2.20949	0.0271404	0.0710897
ARG1	15.7877	-1.09049	0.487981	-2.23469	0.0254376	0.0677545
KEAP1	133.492	-0.449473	0.200653	-2.24005	0.0250874	0.0671352
SMAD4	410.472	-0.369008	0.162855	-2.26588	0.023459	0.0630737
KDM3B	194.4	-0.395304	0.17145	-2.30565	0.0211301	0.0579045
TXNRD1	1029.72	-0.369672	0.160073	-2.30939	0.0209218	0.0576108
RICTOR	247.249	-0.408938	0.169051	-2.41903	0.0155621	0.0443519
NFAT5	79.0791	-0.620407	0.2563	-2.42063	0.0154937	0.0443519
NSD1	157.157	-0.527436	0.214329	-2.46087	0.0138602	0.0401032
WRN	173.23	-0.508307	0.206036	-2.46709	0.0136218	0.0396144
PRKAA2	89.0496	-0.589792	0.238457	-2.47337	0.0133845	0.0391238
ATG101	362.494	-0.434035	0.172986	-2.50907	0.0121049	0.0356722
ACSF3	39.8635	-0.89714	0.357457	-2.50978	0.0120805	0.0356722
SQSTM1	2049.6	-0.311638	0.123564	-2.52207	0.0116666	0.0348165
STK11IP	36.8344	-0.801973	0.316655	-2.53264	0.0113208	0.0339624
RBBP5	381.662	-0.386308	0.149216	-2.58892	0.00962784	0.0293469
GMPR2	386.283	-0.434814	0.164888	-2.63702	0.0083637	0.0260509
MYC	561.31	-0.404596	0.152292	-2.65672	0.00789045	0.025126
MAP2K3	414.206	-0.403211	0.150712	-2.67537	0.00746465	0.0241753
PPM1A	341.056	-0.398226	0.148459	-2.6824	0.00730956	0.0238083
GSK3B	301.086	-0.463251	0.171177	-2.70627	0.0068044	0.0222903
UQCR11	102.537	-0.593166	0.213308	-2.78079	0.0054226	0.0183184
SERINC1	894.056	-0.356419	0.127791	-2.78907	0.00528598	0.0180763
KMT2D	138.394	-0.661904	0.237373	-2.78845	0.00529604	0.0180763
HERC1	277.851	-0.565981	0.195098	-2.901	0.00371974	0.0131693
BCL2A1	15.6791	-1.48863	0.509118	-2.92395	0.00345621	0.0124686
MRPS5	526.099	-0.411803	0.139413	-2.95383	0.00313856	0.0113948
HMOX1	175.354	-0.762801	0.258022	-2.95634	0.00311318	0.0113751
MTF1	295.442	-0.579739	0.194193	-2.98538	0.00283226	0.0104831
RB1CC1	594.137	-0.418516	0.139963	-2.99019	0.00278804	0.0103868
POS_D	296.633	-0.516389	0.172268	-2.9976	0.00272115	0.0102043
PIK3CA	307.448	-0.482357	0.160211	-3.01076	0.00260594	0.00990256
PDP1	446.551	-0.465259	0.154052	-3.02014	0.00252655	0.00966533
CD274	48.7607	-0.872949	0.288795	-3.02273	0.00250504	0.00964777
GAPVD1	485.48	-0.433348	0.142711	-3.03653	0.00239319	0.0093314
ERCC6	74.5928	-0.720368	0.237365	-3.03485	0.00240652	0.0093314
RIMKLB	143.342	-0.662311	0.217769	-3.04135	0.0023552	0.00925837
PNP	751.035	-0.485233	0.156494	-3.10064	0.00193101	0.00769702
ZNF136	117.365	-0.627248	0.201728	-3.10938	0.00187481	0.00752566
RRAGC	474.81	-0.501683	0.159672	-3.14196	0.00167818	0.00678415
PRKAB1	328.996	-0.510573	0.161433	-3.16275	0.00156288	0.00645537
ATP6V1F	687.79	-0.460968	0.145573	-3.16659	0.0015424	0.00641729
TRAF1	130.14	-0.743136	0.23225	-3.19973	0.00137559	0.00585137
SLC7A5	1125.79	-0.529344	0.162474	-3.25801	0.00112195	0.00488177
ERN1	65.6337	-0.834981	0.255841	-3.26367	0.00109978	0.0048221
EDC3	429.86	-0.526842	0.159262	-3.30803	0.000939547	0.00418392
COG7	164.413	-0.647774	0.193094	-3.35471	0.00079447	0.00361127
ASH1L	312.109	-0.641929	0.190535	-3.36908	0.000754184	0.003495
LY96	463.372	-0.575443	0.169991	-3.38513	0.000711446	0.00335144
CA12	786.517	-0.481392	0.141696	-3.39737	0.000680373	0.00323177
GLYCTK	47.8388	-1.02434	0.298335	-3.43352	0.000595801	0.00285384
TRAF6	136.857	-0.724766	0.210137	-3.44902	0.000562627	0.00274101
GCLC	345.665	-0.569172	0.16499	-3.44973	0.000561156	0.00274101
RUNX1	193.524	-0.664945	0.19143	-3.47356	0.000513595	0.00254565
BRAF	166.903	-0.636251	0.181681	-3.50203	0.000461736	0.00231942
KYNU	150.932	-0.674345	0.19232	-3.50636	0.000454274	0.00231193
JAK2	120.712	-0.822183	0.23347	-3.52158	0.000428975	0.00224327
EPC1	157.838	-0.689704	0.193792	-3.559	0.000372276	0.00198838
MAP1LC3B	1489.42	-0.436473	0.121223	-3.60058	0.000317506	0.00174018
NFE2L2	512.724	-0.57933	0.160102	-3.6185	0.000296315	0.00165588
DGLUCY	77.173	-0.913572	0.249297	-3.66459	0.000247731	0.00141207
ASNS	343.267	-0.590903	0.160575	-3.67993	0.000233302	0.00134325
ATF4	3371.31	-0.496487	0.133533	-3.71808	0.000200742	0.00119191
FNIP2	201.27	-0.980304	0.26245	-3.73521	0.00018756	0.00112536
POLR2A	463.365	-0.758899	0.202655	-3.74478	0.000180553	0.00109484
PDK1	368.213	-0.597001	0.158247	-3.77259	0.000161564	0.001001
RELA	248.03	-0.708167	0.184218	-3.84418	0.000120954	0.000774652
POS_C	1504.19	-0.599132	0.148711	-4.02883	5.60559e-05	0.000389657
MAT2A	2318.91	-0.629958	0.155178	-4.05959	4.91583e-05	0.000354687
SLC2A14	288.174	-0.687511	0.166041	-4.14062	3.46365e-05	0.0002564
KAT6A	616.968	-0.627116	0.147024	-4.26541	1.99535e-05	0.000153696
PDCD1LG2	167.289	-0.888934	0.205925	-4.31679	1.58316e-05	0.000125334
UMPS	116.203	-0.935016	0.212551	-4.39903	1.08737e-05	9.11474e-05
ZNF91	197.406	-0.817999	0.185227	-4.4162	1.00451e-05	8.67531e-05
SOD2	1248.49	-0.953687	0.213444	-4.46808	7.89237e-06	6.921e-05
POS_B	5265.25	-0.664114	0.146093	-4.54582	5.47222e-06	4.95106e-05
SLC3A2	2263.28	-0.750216	0.163426	-4.59057	4.42047e-06	4.19945e-05
SLC7A11	289.799	-1.1052	0.237504	-4.65339	3.26529e-06	3.3236e-05
PTGS2	72.1106	-1.13943	0.242308	-4.70239	2.57128e-06	2.66478e-05
CA9	532.451	-0.755491	0.157842	-4.78637	1.69829e-06	1.86158e-05
POS_A	11720.4	-0.777874	0.157307	-4.94496	7.61614e-07	9.23659e-06
FNIP1	345.224	-0.852255	0.170576	-4.99634	5.84289e-07	7.74522e-06
ZNF43	970.845	-1.04434	0.132213	-7.89889	2.81398e-15	1.14569e-13
