## Supplementary Table 4 for "Multi-omic screening of invasive GBM cells in engineered biomaterials and patient biopsies reveals targetable transsulfuration pathway alterations"

### Sheet: Patient_Edge_Core_top250results
SUPPLEMENTARY TABLE 4: Top 500 differentially expressed genes after multiplex analysis of patient GBM edge vs. core. Shown are the top 500 differentailly expressed genes in patient GBM core vs. edge (n=3 pairs) after multiplex analysis.
	baseMean	log2FoldChange	lfcSE	stat	pvalue	padj
ASPA	78.8022	2.55445	0.87622	2.9153	0.00355342	0.435945
FOLH1	222.621	2.60351	0.859583	3.02881	0.0024552	0.435945
PSAT1	846.373	0.980895	0.334751	2.93022	0.00338723	0.435945
CACNA1E	62.4589	2.07622	0.762923	2.72141	0.00650044	0.461207
FGF1	860.174	2.05606	0.838984	2.45066	0.0142594	0.461207
GAD1	231.836	1.92875	0.746759	2.58283	0.00979931	0.461207
GDA	161.398	2.43662	0.970526	2.51061	0.0120522	0.461207
GLUD1	2672.49	1.11588	0.469336	2.37756	0.0174276	0.461207
MAPK8IP1	213.078	2.09586	0.782752	2.67756	0.00741616	0.461207
NDUFA4	2604.72	0.744821	0.308272	2.41612	0.0156869	0.461207
NDUFB1	1826.62	0.760639	0.278458	2.73161	0.00630259	0.461207
NDUFB8	777.068	1.02294	0.433906	2.35751	0.018398	0.461207
S100A1	92.1028	2.23954	0.816793	2.74187	0.00610906	0.461207
SCD	2167.34	1.66652	0.687862	2.42275	0.0154035	0.461207
LEPR	104.17	1.06305	0.459029	2.31587	0.0205656	0.470589
MAPK8	287.057	0.646074	0.286356	2.2562	0.0240583	0.492563
PEBP1	4150.37	1.10474	0.484953	2.27805	0.0227237	0.492563
SREBF2	348.905	1.19068	0.526567	2.26122	0.0237458	0.492563
MGST3	2558.22	0.742206	0.334982	2.21566	0.0267148	0.503773
OGDHL	136.658	2.04168	0.928254	2.19948	0.0278435	0.503773
PDHA1	497.552	0.512293	0.232035	2.20783	0.0272562	0.503773
ADH1B	13.4982	1.00668	0.464957	2.1651	0.0303802	0.52524
CACNB4	226.577	1.57182	0.733143	2.14395	0.0320367	0.541838
COX7B	1977.3	0.571669	0.272556	2.09744	0.0359547	0.583054
OAT	673.358	0.971944	0.46344	2.09724	0.0359725	0.583054
TF	1213.96	3.4914	1.67642	2.08265	0.0372834	0.591969
RB1CC1	690.667	0.849977	0.410263	2.07178	0.0382855	0.595722
ACACB	70.0955	0.842246	0.414302	2.03293	0.0420599	0.604324
SERINC5	408.516	1.23822	0.615572	2.0115	0.044273	0.604324
ALDH2	359.079	1.12318	0.56483	1.98852	0.0467542	0.617298
ATOX1	694.993	0.59614	0.30202	1.97384	0.0484	0.617298
PTK2	754.285	0.525998	0.264981	1.98504	0.0471397	0.617298
ACAT1	322.706	0.43753	0.255874	1.70994	0.0872761	0.618892
AK3	456.581	0.509422	0.294039	1.7325	0.0831849	0.618892
CACNG3	89.7483	1.80335	1.00342	1.7972	0.0723043	0.618892
COX14	921.95	0.48508	0.263949	1.83778	0.0660953	0.618892
COX4I1	2757.85	0.641382	0.355915	1.80207	0.0715349	0.618892
COX5B	3152.99	0.706172	0.382249	1.84741	0.0646872	0.618892
DEPTOR	95.6519	1.29809	0.670706	1.93541	0.0529405	0.618892
FOLH1B	17.1862	1.48674	0.837019	1.77624	0.0756942	0.618892
GCLC	375.047	0.792007	0.447863	1.76841	0.0769918	0.618892
GLS	773.403	0.734731	0.416069	1.76589	0.0774145	0.618892
GOT1	332.464	1.28486	0.68793	1.86772	0.0618011	0.618892
HSPA2	1070.88	2.31856	1.24921	1.85602	0.0634502	0.618892
IDH3A	842.562	0.81678	0.471416	1.73261	0.0831647	0.618892
IDNK	120.083	0.694113	0.388485	1.78672	0.0739832	0.618892
MAPK1	1152.42	0.826114	0.431484	1.91459	0.0555451	0.618892
MPC2	685.92	0.420018	0.246266	1.70555	0.0880925	0.618892
MSRB2	308.488	0.68399	0.372262	1.83739	0.0661524	0.618892
NAT8L	284.921	1.45327	0.853494	1.70273	0.0886188	0.618892
NDUFA1	2769.4	0.490879	0.282642	1.73675	0.0824313	0.618892
NEDD8	665.443	0.577528	0.297766	1.93954	0.0524361	0.618892
NFS1	245.713	0.673423	0.398158	1.69134	0.090771	0.618892
PDK2	350.762	0.787593	0.466721	1.6875	0.0915068	0.618892
PDK4	685.353	1.30912	0.715571	1.82947	0.0673285	0.618892
PDP1	440.298	0.890393	0.510336	1.74472	0.081034	0.618892
PDPK1	357.748	0.567662	0.332252	1.70853	0.0875383	0.618892
PPM1A	618.911	0.65313	0.370784	1.76148	0.0781568	0.618892
PRKCG	33.2562	1.11969	0.639826	1.74999	0.0801192	0.618892
PRKN	47.9149	0.835868	0.488942	1.70954	0.0873504	0.618892
PTPN5	111.459	1.52381	0.902087	1.68921	0.0911801	0.618892
RBP4	64.7477	1.43692	0.801345	1.79313	0.0729515	0.618892
SOD1	1809.05	0.502103	0.271191	1.85147	0.0641018	0.618892
STK11IP	28.5508	0.739649	0.406266	1.8206	0.0686673	0.618892
LDHB	7432.7	0.519126	0.318235	1.63127	0.102834	0.635828
RGN	147.811	0.674392	0.413585	1.6306	0.102975	0.635828
TXN2	425.562	0.417674	0.255682	1.63357	0.102349	0.635828
COX6A1	4350.49	0.592962	0.368759	1.60799	0.107837	0.641542
DMGDH	25.04	0.724587	0.46727	1.55068	0.120978	0.641542
ECHS1	240.207	0.51927	0.334582	1.55199	0.120664	0.641542
MAT2A	1610.75	0.36687	0.23435	1.56548	0.11747	0.641542
NDUFA3	626.63	0.548428	0.351644	1.55961	0.118852	0.641542
PFKM	1041.99	0.665992	0.427808	1.55675	0.119529	0.641542
PIK3C2A	753.365	0.399655	0.25789	1.54971	0.12121	0.641542
PNOC	30.4593	1.0448	0.645799	1.61784	0.105696	0.641542
PRDX1	5160.81	0.388001	0.245901	1.57788	0.114594	0.641542
SERINC1	3227.92	0.682131	0.437349	1.55969	0.118832	0.641542
SOS2	132.668	0.653303	0.417115	1.56624	0.117292	0.641542
ADK	437.951	0.472945	0.307777	1.53665	0.12438	0.647922
CACNG2	57.5893	1.16095	0.772777	1.50231	0.133016	0.659151
JAK2	219.739	0.622037	0.412501	1.50797	0.131563	0.659151
CBR4	302.055	0.557027	0.374509	1.48735	0.136922	0.664478
GPX4	1389.84	0.425323	0.286485	1.48463	0.137643	0.664478
L2HGDH	46.2028	0.615905	0.41605	1.48036	0.138777	0.664478
MPC1	808.399	0.688087	0.461793	1.49003	0.136215	0.664478
CAB39	446.169	0.598415	0.411425	1.45449	0.14581	0.665665
LAMTOR4	1150.68	0.388466	0.264185	1.47044	0.141444	0.665665
MAP2K1	639.493	0.656599	0.448086	1.46534	0.142828	0.665665
NDUFS7	277.731	0.608842	0.419113	1.45269	0.146309	0.665665
UQCR11	70.0521	0.63316	0.439972	1.43909	0.150125	0.679052
AADAT	169.631	0.508991	0.358255	1.42075	0.15539	0.680876
FDX1	346.964	0.394508	0.275129	1.4339	0.1516	0.680876
MAPT	742.316	1.01194	0.714438	1.41641	0.156654	0.680876
ATP5ME	922.967	0.477818	0.3413	1.39999	0.161516	0.687038
ITCH	769.007	0.367773	0.261833	1.40461	0.160137	0.687038
GLS2	30.6192	1.17313	0.84294	1.39171	0.16401	0.693476
MAP3K12	153.135	0.531247	0.385105	1.37949	0.167745	0.695463
NDUFA13	1838.48	0.306354	0.224773	1.36295	0.172899	0.707975
SLC16A8	8.19103	0.721021	0.533576	1.3513	0.176599	0.719342
ATG2B	287.646	0.524468	0.40191	1.30494	0.191913	0.749616
IDH3G	288.48	0.395396	0.304481	1.29859	0.194084	0.749616
YWHAZ	3937.43	0.360588	0.28245	1.27664	0.201729	0.756482
BRAF	501.289	0.321816	0.257923	1.24772	0.212133	0.771214
NDUFB10	694.225	0.335843	0.269142	1.24783	0.212093	0.771214
RIMKLB	344.826	0.452846	0.36143	1.25293	0.210232	0.771214
HPRT1	809.342	0.46755	0.375667	1.24459	0.213284	0.771789
ATP6V1F	1292.07	0.340675	0.275879	1.23487	0.216878	0.772902
HACD2	389.357	0.342609	0.27846	1.23037	0.218558	0.772902
NDUFB2	2336.69	0.31531	0.254719	1.23788	0.215762	0.772902
RICTOR	286.623	0.46012	0.372531	1.23512	0.216786	0.772902
SERINC3	1414.58	0.476398	0.388237	1.22708	0.219792	0.773748
PDK3	356.742	0.401191	0.330291	1.21466	0.224496	0.783218
RIMKLA	175.885	0.823701	0.682453	1.20697	0.227443	0.786448
MRAS	450.047	0.818167	0.681254	1.20097	0.229762	0.790648
NADK2	711.648	0.35958	0.300441	1.19684	0.231368	0.790648
NDUFB7	932.726	0.304827	0.254877	1.19597	0.231707	0.790648
NR2F1	182.331	0.557298	0.469951	1.18586	0.235676	0.793748
SLC7A11	377.543	0.613754	0.516437	1.18844	0.23466	0.793748
ACADL	33.8061	0.601478	0.541298	1.11118	0.266491	0.79548
ALDOB	11.4016	0.548675	0.475627	1.15358	0.248672	0.79548
ASNS	287.964	0.358867	0.313438	1.14494	0.252235	0.79548
CACNA1A	61.9681	0.920339	0.797292	1.15433	0.248364	0.79548
CD247	24.6076	0.540521	0.494473	1.09312	0.274339	0.79548
CPS1	72.2012	0.574178	0.520325	1.1035	0.26981	0.79548
CSF3R	63.4135	0.844979	0.717369	1.17789	0.238842	0.79548
DCK	611.51	0.364043	0.331414	1.09845	0.272006	0.79548
DGLUCY	220.015	0.568234	0.501173	1.13381	0.256875	0.79548
FNIP2	278.572	0.319359	0.276756	1.15394	0.248525	0.79548
GCDH	90.8413	0.426853	0.362178	1.17857	0.238568	0.79548
GOT2	308.694	0.523292	0.458843	1.14046	0.254095	0.79548
GRIN1	627.63	2.10079	1.90426	1.1032	0.269938	0.79548
HK1	580.627	0.47976	0.43581	1.10085	0.270963	0.79548
LTC4S	102.851	0.790864	0.67499	1.17167	0.24133	0.79548
LY86	205.727	0.775898	0.687576	1.12845	0.259128	0.79548
PIK3CB	92.3004	0.652011	0.577195	1.12962	0.258636	0.79548
PRKAG2	222.707	0.718547	0.614489	1.16934	0.242266	0.79548
SREBF1	254.538	0.513028	0.459989	1.11531	0.26472	0.79548
ARID1B	290.207	0.281501	0.261889	1.07489	0.282425	0.799821
MAP1LC3B	1336.43	0.446342	0.414666	1.07639	0.281753	0.799821
COX5A	2368.5	0.404025	0.378294	1.06802	0.285512	0.801908
PYCR2	504.866	0.325084	0.305294	1.06482	0.286955	0.803062
ZNF708	219.582	0.344434	0.325165	1.05926	0.289483	0.804349
CCNA1	94.2697	0.743878	0.708678	1.04967	0.29387	0.809701
AMPD3	170.608	0.838397	0.81195	1.03257	0.301804	0.813907
COX6B1	3403.72	0.351063	0.340194	1.03195	0.302095	0.813907
PPARG	61.3145	0.470046	0.459683	1.02255	0.306523	0.813907
TK2	120.49	0.522552	0.510442	1.02373	0.305965	0.813907
PRKAA2	85.2854	0.441674	0.438639	1.00692	0.313974	0.814742
PRKAB2	220.309	0.319539	0.317181	1.00743	0.313726	0.814742
ACOX1	667.034	0.299912	0.298992	1.00307	0.315825	0.816319
HERC1	369.45	0.447584	0.449257	0.996276	0.319116	0.819381
NDUFA12	1730.99	0.286894	0.290922	0.986154	0.324058	0.826612
WDR45	371.241	0.185243	0.187767	0.986556	0.32386	0.826612
AFMID	111.67	0.329868	0.338215	0.975322	0.329401	0.834767
KYAT1	76.193	0.340305	0.35287	0.964391	0.33485	0.837602
NDUFA7	478.639	0.403306	0.419109	0.962294	0.335902	0.837602
SLC2A3	21.7258	0.648607	0.672137	0.964992	0.334549	0.837602
CD8A	23.0785	0.412385	0.431869	0.954885	0.339636	0.841372
NCOA2	272.826	0.365451	0.384218	0.951156	0.341525	0.841372
ARF5	547.486	0.240023	0.256889	0.934347	0.350125	0.843229
COX7C	336.67	0.419839	0.446006	0.941332	0.346535	0.843229
FOLR3	11.1762	0.480629	0.50938	0.943555	0.345397	0.843229
NDUFB4	2327.87	0.30472	0.323644	0.941527	0.346435	0.843229
AP2S1	1076.05	0.252887	0.287652	0.879143	0.379324	0.854416
ASH1L	472.418	0.275974	0.303026	0.910728	0.362439	0.854416
CARD11	32.6797	0.535689	0.592002	0.904877	0.36553	0.854416
CAT	463.707	0.301484	0.332588	0.906478	0.364683	0.854416
COX8A	1691.89	0.249651	0.284885	0.876319	0.380856	0.854416
CS	760.675	0.197419	0.220154	0.896734	0.369861	0.854416
HIF3A	58.7144	0.583554	0.664456	0.878243	0.379812	0.854416
NOS1	22.2739	0.538219	0.620388	0.867551	0.38564	0.854416
NSD1	237.635	0.228258	0.255188	0.89447	0.37107	0.854416
SLC2A5	107.643	0.777361	0.901665	0.862139	0.388611	0.854416
STAM2	356.947	0.239726	0.275175	0.871178	0.383657	0.854416
UQCR10	281.896	0.333634	0.378991	0.880321	0.378686	0.854416
UBB	11442.8	0.475995	0.546332	0.871256	0.383614	0.854416
SDS	30.9603	0.435662	0.508036	0.857542	0.391145	0.854807
AMPD2	149.532	0.350874	0.421481	0.832479	0.405139	0.857637
ASPG	5.66879	0.473886	0.583069	0.812745	0.416364	0.857637
GMPR2	323.996	0.341966	0.422048	0.810253	0.417795	0.857637
NDUFA2	351.969	0.420185	0.505561	0.831127	0.405902	0.857637
PRDX5	2573.17	0.267466	0.323887	0.825801	0.408917	0.857637
PRKAG1	358.438	0.197796	0.241751	0.818179	0.413255	0.857637
SDHA	324.702	0.261993	0.311966	0.839812	0.401014	0.857637
TALDO1	1451.6	0.212165	0.263091	0.806433	0.419993	0.859881
ASCL1	70.6653	0.390843	0.491633	0.79499	0.426619	0.860283
ATP5F1D	458.199	0.270758	0.337048	0.803321	0.421789	0.860283
CACNG7	45.282	0.788552	0.992985	0.794123	0.427124	0.860283
EPC1	187.256	0.244243	0.313044	0.780219	0.435262	0.860283
NAALAD2	92.0119	0.458412	0.58249	0.786987	0.43129	0.860283
PCK1	13.9592	0.369414	0.462525	0.798688	0.424471	0.860283
PSMA3	822.607	0.257111	0.3245	0.79233	0.428168	0.860283
SDHB	598.784	0.177543	0.226513	0.783811	0.433151	0.860283
SLC2A6	40.6019	0.481095	0.609308	0.789576	0.429776	0.860283
ACAT2	716.228	0.415702	0.537573	0.773293	0.439349	0.863166
ATF4	1585.44	0.22776	0.298455	0.763132	0.445385	0.864113
CDK9	326.576	0.210521	0.27545	0.764278	0.444701	0.864113
KRAS	382.503	0.262185	0.340613	0.769745	0.441451	0.864113
ERCC6	79.1373	0.282941	0.37453	0.755457	0.449975	0.864684
XRCC2	103.16	0.480291	0.63282	0.75897	0.44787	0.864684
BCL2	55.3689	0.303129	0.404259	0.749839	0.453352	0.866004
NCOR1	605.463	0.248348	0.331256	0.749718	0.453425	0.866004
INMT	36.0108	0.571141	0.775445	0.736533	0.461406	0.869187
IL6	158.899	0.5844	0.798005	0.732327	0.463969	0.869802
MTOR	80.711	0.239494	0.326263	0.734053	0.462917	0.869802
CD84	230.916	0.485649	0.669148	0.725772	0.467979	0.87521
UPP2	29.0786	0.418808	0.58526	0.715592	0.474243	0.880576
CCND1	132.825	0.424372	0.601895	0.70506	0.480773	0.888459
KMT2A	304.044	0.237248	0.338866	0.700123	0.483851	0.889919
NDUFA6	857.012	0.224641	0.320471	0.700971	0.483321	0.889919
IL2	10.1604	0.338909	0.488427	0.693878	0.487759	0.890789
PIK3CD	82.3612	0.41325	0.593717	0.69604	0.486404	0.890789
BHMT2	40.891	0.448882	0.664048	0.675978	0.499055	0.892569
FAHD1	301.25	0.205761	0.304756	0.675167	0.49957	0.892569
FLT3	24.6478	0.414879	0.606451	0.684109	0.493906	0.892569
FNIP1	297.501	0.253916	0.371565	0.683369	0.494374	0.892569
NQO1	256.552	0.352016	0.537301	0.655156	0.512367	0.892569
PEMT	240.073	0.190866	0.291086	0.655703	0.512015	0.892569
SDHC	570.919	0.152866	0.232638	0.657096	0.511119	0.892569
TECR	722.692	0.225749	0.335002	0.673873	0.500392	0.892569
TLR4	238.05	0.35316	0.539634	0.654444	0.512826	0.892569
MRPS5	386.684	0.17515	0.256329	0.683303	0.494415	0.892569
GATM	1204.94	0.529484	0.823613	0.64288	0.520302	0.89755
PSMC1	1000.17	0.160191	0.24909	0.643106	0.520156	0.89755
CBL	212.535	0.176121	0.277681	0.634257	0.525913	0.900952
IRF4	7.08331	0.397281	0.625274	0.635371	0.525187	0.900952
NME1	938.185	0.212035	0.333778	0.635258	0.52526	0.900952
SLC2A8	137.756	0.168259	0.265923	0.632736	0.526906	0.900952
PIK3R4	226.357	0.182889	0.292812	0.624595	0.532237	0.906084
LAMTOR5	2242.94	0.171949	0.286279	0.600633	0.548084	0.916498
SLC25A1	131.622	0.204514	0.337636	0.605723	0.544699	0.916498
UQCRQ	2481.16	0.247224	0.407395	0.606841	0.543956	0.916498
APOE	3987.36	0.431324	0.768855	0.560995	0.574801	0.917365
BAD	190.881	0.174352	0.33273	0.524003	0.600276	0.917365
EHHADH	79.983	0.379688	0.723636	0.524695	0.599795	0.917365
FASN	251.257	0.221531	0.381391	0.58085	0.561341	0.917365
GABARAP	4457.73	0.187497	0.357045	0.525137	0.599488	0.917365
HSD11B1	53.758	0.316421	0.611591	0.517374	0.604895	0.917365
KDM3B	348.68	0.224946	0.419007	0.536855	0.591368	0.917365
KYAT3	456.076	0.249837	0.437352	0.57125	0.56783	0.917365
LAMTOR2	620.424	0.128022	0.234903	0.544997	0.585756	0.917365
LTA	6.90839	0.296368	0.536638	0.552268	0.580765	0.917365
MLST8	203.184	0.137841	0.255462	0.539575	0.58949	0.917365
MLYCD	68.1897	0.236398	0.419336	0.563742	0.572929	0.917365
NFAT5	58.3538	0.290311	0.542345	0.535288	0.592451	0.917365
PRPS1	379.141	0.193412	0.364583	0.530502	0.595764	0.917365
RPTOR	109.035	0.171075	0.32028	0.534141	0.593244	0.917365
SHMT1	138.259	0.255077	0.486456	0.524357	0.60003	0.917365
TLR7	38.507	0.37146	0.650845	0.570736	0.568179	0.917365
ZNF91	1570.6	0.311341	0.537022	0.579755	0.56208	0.917365
KAT6A	616.517	-0.172634	0.319384	-0.540523	0.588836	0.917365
ITGB2	217.358	-0.410232	0.692193	-0.592656	0.553411	0.917365
HSF1	302.804	-0.113182	0.218404	-0.51822	0.604305	0.917365
HAAO	20.6956	-0.294206	0.510442	-0.576374	0.564362	0.917365
GLYAT	10.508	-0.286008	0.498515	-0.57372	0.566157	0.917365
EXO1	110.345	-0.488867	0.907861	-0.538483	0.590244	0.917365
ENO3	21.1455	-0.403727	0.7393	-0.546093	0.585002	0.917365
CYP1A2	12.6245	-0.249868	0.456309	-0.547585	0.583977	0.917365
CTSA	424.076	-0.256485	0.481648	-0.532514	0.59437	0.917365
CTPS1	341.707	-0.315728	0.586089	-0.538703	0.590092	0.917365
CDA	15.4964	-0.256953	0.478222	-0.537309	0.591054	0.917365
CD3D	17.8555	-0.241833	0.447469	-0.540446	0.58889	0.917365
CD244	39.6559	-0.22646	0.3898	-0.580965	0.561264	0.917365
ATF7	179.216	-0.236802	0.407847	-0.580615	0.5615	0.917365
ABL1	397.499	-0.198986	0.356326	-0.558438	0.576546	0.917365
ZNF610	77.0782	-0.331096	0.552281	-0.599506	0.548836	0.916498
TBX21	12.2159	-0.275733	0.460777	-0.59841	0.549567	0.916498
PCLAF	48.8007	-0.53581	0.896664	-0.597559	0.550134	0.916498
GYS2	8.11828	-0.321582	0.535772	-0.600222	0.548358	0.916498
BUB1B	173.292	-0.516212	0.84137	-0.613538	0.539521	0.912494
PSPH	87.7698	-0.238614	0.386538	-0.61731	0.53703	0.910261
FOLR1	43.197	-0.384597	0.61979	-0.620528	0.53491	0.908647
MYC	338.773	-0.399409	0.639111	-0.624944	0.532008	0.906084
FCRL2	6.14498	-0.435903	0.677558	-0.643345	0.52	0.89755
SOD3	76.0066	-0.360614	0.555169	-0.649557	0.515978	0.896051
UPP1	254.112	-0.36348	0.536439	-0.67758	0.498038	0.892569
SLC16A11	13.5505	-0.33503	0.486374	-0.688832	0.490929	0.892569
PNP	323.356	-0.266779	0.406304	-0.6566	0.511438	0.892569
NUP62	222.209	-0.259513	0.379907	-0.683097	0.494545	0.892569
IL4I1	21.4162	-0.283079	0.422413	-0.670148	0.502764	0.892569
ICOS	9.70792	-0.344719	0.518792	-0.664465	0.506393	0.892569
HNF4A	11.3849	-0.362766	0.551054	-0.658314	0.510336	0.892569
HLA-DRB1	452.791	-0.507945	0.75964	-0.668665	0.503709	0.892569
CD27	11.8106	-0.321717	0.482002	-0.667459	0.504479	0.892569
AKT1	605.152	-0.245216	0.366636	-0.668827	0.503606	0.892569
ADH7	10.7186	-0.378321	0.568686	-0.665255	0.505888	0.892569
XDH	15.3209	-0.391328	0.56365	-0.694275	0.48751	0.890789
LDHC	6.30189	-0.388245	0.549536	-0.706496	0.47988	0.888459
SQSTM1	1330.03	-0.262583	0.366009	-0.717424	0.473113	0.880576
ADH1C	11.151	-0.3689	0.510166	-0.723097	0.46962	0.876174
CDCA5	96.3382	-0.461909	0.626343	-0.73747	0.460837	0.869187
ASMT	6.40464	-0.426396	0.575561	-0.740835	0.458793	0.86847
TH	14.0608	-0.367591	0.492006	-0.747127	0.454987	0.866004
APOM	45.8685	-0.502603	0.674793	-0.744825	0.456377	0.866004
AOC3	8.89037	-0.390776	0.524316	-0.745305	0.456087	0.866004
PKLR	10.3093	-0.431677	0.5716	-0.755207	0.450125	0.864684
GAPDH	27797.7	-0.403889	0.533516	-0.757032	0.44903	0.864684
GUSB	896.606	-0.40496	0.5298	-0.764365	0.44465	0.864113
BCL2A1	37.5998	-0.480904	0.627071	-0.766905	0.443138	0.864113
RUNX2	73.7879	-0.940316	1.2102	-0.776995	0.437162	0.861043
TPH1	11.3911	-0.371397	0.475929	-0.780361	0.435178	0.860283
TIGIT	9.49828	-0.383566	0.484831	-0.791135	0.428865	0.860283
DDC	17.6958	-0.36244	0.461904	-0.784666	0.432649	0.860283
CA9	401.463	-0.962843	1.23517	-0.779525	0.435671	0.860283
ARG1	21.0598	-0.322542	0.403627	-0.79911	0.424227	0.860283
WNT1	9.7862	-0.415231	0.512439	-0.810304	0.417765	0.857637
TLR2	126.433	-0.493897	0.605919	-0.81512	0.415004	0.857637
SLC2A1	198.173	-0.31262	0.375597	-0.832326	0.405225	0.857637
PGD	390.01	-0.180662	0.213916	-0.844548	0.398363	0.857637
NRAS	156.415	-0.304561	0.36041	-0.845043	0.398087	0.857637
NOX4	86.625	-0.46745	0.569551	-0.820734	0.411798	0.857637
NAGLU	105.413	-0.288711	0.346034	-0.834343	0.404088	0.857637
LY96	171.696	-0.441221	0.525805	-0.839133	0.401394	0.857637
LAMB1	578.594	-1.04618	1.28857	-0.811891	0.416854	0.857637
IMPDH2	917.286	-0.310037	0.366507	-0.845925	0.397595	0.857637
EEA1	713.582	-0.296245	0.359712	-0.823561	0.410189	0.857637
ASL	169.012	-0.282403	0.345525	-0.817316	0.413748	0.857637
APOA4	7.18439	-0.433274	0.526263	-0.823303	0.410336	0.857637
ACOT12	12.3732	-0.37312	0.450555	-0.828134	0.407594	0.857637
STAT6	59.7578	-0.565152	0.663485	-0.851794	0.394328	0.856948
SHMT2	617.97	-0.530413	0.621572	-0.853341	0.39347	0.856948
STAT3	1793.82	-0.215531	0.245871	-0.876602	0.380703	0.854416
RUNX1	91.5838	-0.691896	0.786065	-0.880203	0.37875	0.854416
MS4A4A	335.981	-0.483797	0.542971	-0.891018	0.372919	0.854416
MS4A1	12.6875	-0.401829	0.466272	-0.86179	0.388803	0.854416
ITGB5	390.6	-0.283731	0.323507	-0.877048	0.380461	0.854416
HIF1A	2394.25	-0.41386	0.466832	-0.886528	0.375333	0.854416
FOXP3	12.9232	-0.45335	0.503311	-0.900737	0.367728	0.854416
CTSS	1041.99	-0.463351	0.536293	-0.863989	0.387594	0.854416
CREB3L3	12.0585	-0.442295	0.499046	-0.886281	0.375466	0.854416
CD3G	14.9718	-0.445988	0.490969	-0.908383	0.363676	0.854416
BRCA2	49.1333	-0.518096	0.601975	-0.860661	0.389425	0.854416
APOA1	6.41302	-0.474989	0.551202	-0.861734	0.388834	0.854416
ADH4	7.26947	-0.581843	0.64649	-0.900003	0.368119	0.854416
ACMSD	14.376	-0.461542	0.536766	-0.859856	0.389868	0.854416
TET2	330.313	-0.310025	0.338758	-0.915181	0.360097	0.854131
PRODH2	11.8077	-0.439421	0.477571	-0.920117	0.357512	0.850593
CCL13	17.7032	-0.381142	0.411608	-0.925982	0.354455	0.845908
ZNF43	1221.06	-0.422775	0.454523	-0.93015	0.352293	0.843336
TELO2	68.8139	-0.376325	0.403638	-0.932332	0.351165	0.843229
SRM	467.478	-0.371308	0.397518	-0.934065	0.35027	0.843229
COL6A3	1168.06	-1.78293	1.91019	-0.93338	0.350624	0.843229
AOX1	26.3685	-0.401207	0.428571	-0.936152	0.349195	0.843229
IFNG	13.4061	-0.437816	0.460504	-0.950733	0.34174	0.841372
ENO1	3563.85	-0.401476	0.419903	-0.956116	0.339014	0.841372
NKG7	23.3299	-0.554995	0.571892	-0.970454	0.33182	0.837216
GZMB	14.8879	-0.469134	0.484116	-0.969053	0.332519	0.837216
CD14	645.888	-0.675769	0.688038	-0.982169	0.326017	0.828892
ABCF1	354.712	-0.305421	0.305281	-1.00046	0.317089	0.816873
STK11	105.82	-0.352456	0.347859	-1.01322	0.310957	0.814742
SEC13	358.552	-0.269545	0.2678	-1.00651	0.314168	0.814742
PDCD1	9.85733	-0.513332	0.503681	-1.01916	0.308127	0.814742
IL4	11.4528	-0.519747	0.510936	-1.01725	0.309037	0.814742
FANCD2	68.9627	-0.838605	0.832834	-1.00693	0.313969	0.814742
SLC3A2	598.214	-0.232108	0.226733	-1.02371	0.305974	0.813907
IDH1	921.355	-0.411013	0.401399	-1.02395	0.305858	0.813907
GCK	23.0924	-0.502145	0.488616	-1.02769	0.304096	0.813907
EFNA4	51.8301	-0.684782	0.665424	-1.02909	0.303437	0.813907
DUOX2	16.0631	-0.449364	0.436427	-1.02964	0.303178	0.813907
CYP1B1	119.849	-0.606759	0.586735	-1.03413	0.301077	0.813907
GNG12	1256.57	-0.516359	0.4926	-1.04823	0.294531	0.809701
NDC1	36.7983	-0.442518	0.419305	-1.05536	0.291261	0.806408
PGK1	1993.44	-0.330236	0.310883	-1.06225	0.288121	0.803435
ITGA11	50.3922	-0.923983	0.864613	-1.06867	0.28522	0.801908
STAT1	430.332	-0.317327	0.295396	-1.07424	0.282713	0.799821
GADL1	17.11	-0.519879	0.481746	-1.07916	0.280517	0.799821
ZNF100	56.2051	-0.411807	0.361204	-1.1401	0.254246	0.79548
SLC16A7	192.816	-0.32621	0.293165	-1.11272	0.265829	0.79548
RRAGC	294.801	-0.278141	0.238807	-1.16471	0.244137	0.79548
RAD51	44.2122	-0.650696	0.570618	-1.14034	0.254146	0.79548
PYCR1	94.0278	-0.739151	0.669072	-1.10474	0.269272	0.79548
PSMB10	83.2216	-0.475778	0.434691	-1.09452	0.273727	0.79548
PFKFB1	11.1112	-0.522398	0.463983	-1.1259	0.260208	0.79548
NT5E	253.125	-0.819104	0.709904	-1.15382	0.248572	0.79548
NPR1	45.595	-0.751332	0.68922	-1.09012	0.275661	0.79548
HEXB	711.651	-0.433765	0.392265	-1.1058	0.268815	0.79548
GZMA	22.4141	-0.686041	0.630618	-1.08789	0.276645	0.79548
CYP4A22	9.75737	-0.580065	0.522099	-1.11102	0.266558	0.79548
CXCR6	22.2626	-0.628547	0.539184	-1.16574	0.24372	0.79548
CXCL9	19.7846	-0.61933	0.569822	-1.08688	0.277089	0.79548
CTSD	2061.35	-0.68868	0.611736	-1.12578	0.260259	0.79548
COL6A1	876.1	-0.920479	0.784267	-1.17368	0.240523	0.79548
CD68	216.155	-0.729735	0.628075	-1.16186	0.245292	0.79548
ASS1	638.676	-0.906049	0.810994	-1.11721	0.263905	0.79548
AOC1	8.75622	-0.574879	0.512682	-1.12132	0.262153	0.79548
ALOX15	13.5681	-0.614859	0.556146	-1.10557	0.268912	0.79548
AANAT	8.61462	-0.538132	0.493742	-1.0899	0.275755	0.79548
SH2D1A	13.8321	-0.659433	0.553502	-1.19138	0.233503	0.793298
KRT1	14.5317	-0.597737	0.495091	-1.20733	0.227306	0.786448
HEXA	260.659	-0.492328	0.404952	-1.21577	0.224073	0.783218
NPR2	94.5764	-0.449115	0.364665	-1.23158	0.218105	0.772902
SERINC2	38.5715	-0.718476	0.571994	-1.25609	0.209083	0.771214
NOS2	49.0004	-1.01536	0.809822	-1.25381	0.209911	0.771214
ZAP70	13.2196	-0.626543	0.491369	-1.2751	0.202275	0.756482
CD63	6451.19	-0.539556	0.424035	-1.27243	0.203219	0.756482
NEG_B	9.45257	-0.627394	0.483593	-1.29736	0.194507	0.749616
SLC6A18	11.2232	-0.647825	0.503798	-1.28588	0.198484	0.749616
KYNU	69.4905	-0.932428	0.720769	-1.29366	0.195784	0.749616
HK2	817.944	-0.815776	0.634001	-1.28671	0.198195	0.749616
BLK	14.3807	-0.624572	0.482275	-1.29505	0.195302	0.749616
AGXT	15.1084	-0.561959	0.435811	-1.28945	0.19724	0.749616
ITGB1	2115.09	-0.544115	0.412694	-1.31845	0.187353	0.736166
LAG3	19.4478	-0.837453	0.633229	-1.32251	0.185997	0.734548
NEG_E	10.4197	-0.767964	0.579095	-1.32615	0.184792	0.733538
SIGLEC5	10.537	-0.735545	0.554658	-1.32612	0.184799	0.733538
VEGFA	1832.96	-1.06019	0.795953	-1.33197	0.18287	0.733365
PDGFRB	171.407	-0.850632	0.637204	-1.33494	0.181895	0.733365
FCAR	16.3959	-0.650116	0.487797	-1.33276	0.182611	0.733365
KEAP1	138.178	-0.480599	0.351958	-1.3655	0.172095	0.707975
TNFRSF17	13.6565	-0.732739	0.529022	-1.38508	0.166027	0.695463
PDCD1LG2	48.5744	-0.722824	0.524364	-1.37848	0.168055	0.695463
NOD2	16.3338	-0.635205	0.460095	-1.3806	0.167403	0.695463
PGAM2	136.556	-0.74887	0.535023	-1.3997	0.161604	0.687038
NDUFA11	8.72229	-0.693764	0.491561	-1.41135	0.158142	0.683524
SLC2A14	774.904	-0.619708	0.436924	-1.41834	0.15609	0.680876
ERN1	99.0247	-0.492113	0.346973	-1.4183	0.156103	0.680876
EOMES	10.8442	-0.95883	0.674033	-1.42253	0.154873	0.680876
ADH1A	11.1826	-0.729158	0.514209	-1.41802	0.156185	0.680876
SLC16A1	1096.6	-0.509126	0.345835	-1.47216	0.140977	0.665665
MYD88	125.282	-0.467295	0.320007	-1.46026	0.144217	0.665665
LCK	9.04814	-0.787231	0.540793	-1.4557	0.145476	0.665665
FLT1	208.816	-0.724586	0.495307	-1.4629	0.143494	0.665665
IRF1	18.3478	-0.882718	0.592031	-1.491	0.135961	0.664478
GRAP2	8.03087	-0.81818	0.553304	-1.47872	0.139216	0.664478
G6PC	6.22633	-0.863958	0.574771	-1.50313	0.132804	0.659151
CCL5	32.3823	-0.737157	0.490576	-1.50264	0.132933	0.659151
TYMP	157.331	-0.843081	0.55626	-1.51562	0.129614	0.659084
PTGS2	147.607	-0.928662	0.611485	-1.5187	0.128838	0.659084
HK3	15.0852	-0.745824	0.487761	-1.52908	0.126245	0.650457
GLYCTK	24.5907	-0.642731	0.418869	-1.53444	0.124921	0.647922
TNFRSF4	15.7245	-0.707158	0.447619	-1.57982	0.114148	0.641542
S100A12	41.0327	-0.673686	0.435687	-1.54626	0.122041	0.641542
RELA	146.815	-0.510746	0.31512	-1.6208	0.10506	0.641542
PCK2	59.4368	-0.747873	0.479712	-1.559	0.118996	0.641542
NFKB2	66.4059	-0.637171	0.408605	-1.55938	0.118906	0.641542
MAT1A	9.98543	-0.780322	0.486576	-1.6037	0.10878	0.641542
KIR3DL3	9.11093	-0.991433	0.640752	-1.54729	0.121792	0.641542
HLA-C	643.76	-0.749217	0.472074	-1.58708	0.112496	0.641542
H6PD	173.602	-0.830971	0.523366	-1.58774	0.112344	0.641542
CD3E	29.4899	-0.718565	0.459891	-1.56247	0.118177	0.641542
ACY1	21.0625	-0.735772	0.472812	-1.55616	0.11967	0.641542
LAMC1	760.988	-1.14108	0.698254	-1.63419	0.102219	0.635828
KLRK1	13.4684	-0.727102	0.443116	-1.64089	0.100821	0.635828
POS_E	84.6802	-1.04252	0.627868	-1.66042	0.0968308	0.629948
SLC1A5	63.4487	-1.07561	0.65001	-1.65476	0.097974	0.629948
PTK6	7.73954	-0.887564	0.536095	-1.65561	0.0978009	0.629948
MS4A2	12.4422	-0.791157	0.473937	-1.66933	0.0950521	0.629948
GNS	537.753	-0.51587	0.309856	-1.66487	0.0959392	0.629948
NEG_D	10.6885	-0.997794	0.520524	-1.9169	0.0552502	0.618892
TCL1A	10.8606	-0.866816	0.507935	-1.70655	0.0879057	0.618892
SLC6A19	15.4669	-1.0419	0.540256	-1.92853	0.0537896	0.618892
SLC16A13	15.374	-0.966001	0.505785	-1.9099	0.0561456	0.618892
PTGES	40.5344	-1.06143	0.600827	-1.76662	0.0772925	0.618892
NOX3	14.9146	-0.841809	0.460595	-1.82765	0.0676014	0.618892
NGFR	124.6	-0.778246	0.4445	-1.75083	0.0799745	0.618892
MPO	11.0441	-0.964435	0.514836	-1.87329	0.0610287	0.618892
LAMA4	171.869	-1.4738	0.870427	-1.69319	0.0904184	0.618892
KIR3DL1/2	9.18801	-1.14583	0.61612	-1.85975	0.0629208	0.618892
ITK	10.8181	-0.900554	0.492608	-1.82814	0.0675291	0.618892
ITGA1	234.593	-1.27087	0.647154	-1.96378	0.0495552	0.618892
IL7	17.2561	-1.04361	0.619901	-1.68351	0.092277	0.618892
IL2RA	32.3645	-1.06023	0.597165	-1.77545	0.0758241	0.618892
IDO1	22.9755	-0.89449	0.520294	-1.7192	0.0855777	0.618892
GPT	16.3898	-0.944192	0.503416	-1.87557	0.0607144	0.618892
DUOX1	12.9094	-0.783537	0.461427	-1.69807	0.0894937	0.618892
CTSZ	1269.43	-0.659973	0.350829	-1.88118	0.0599472	0.618892
CTSL	823.895	-1.12565	0.6144	-1.83211	0.0669357	0.618892
CPA3	15.6257	-0.915803	0.487791	-1.87745	0.0604565	0.618892
CD28	12.1413	-0.774	0.453526	-1.70663	0.0878912	0.618892
AR	27.9162	-1.2251	0.692116	-1.77009	0.0767129	0.618892
AGXT2	10.3791	-0.840897	0.486961	-1.72683	0.0841989	0.618892
CD276	635.274	-0.695913	0.352298	-1.97535	0.0482283	0.617298
RPLP0	7729.33	-0.610681	0.303599	-2.01147	0.0442757	0.604324
KMO	28.7479	-0.901234	0.443678	-2.03128	0.0422268	0.604324
CAD	291.646	-0.805514	0.398239	-2.02269	0.0431052	0.604324
PKM	2589.55	-0.476156	0.232283	-2.04989	0.0403747	0.604068
CD209	50.7386	-1.62571	0.791973	-2.05273	0.0400986	0.604068
POS_A	16197.4	-1.30348	0.598691	-2.17721	0.0294651	0.520996
BIRC3	29.4446	-2.02632	0.910517	-2.22546	0.0260503	0.503773
NOX1	23.1235	-1.23601	0.551972	-2.23927	0.0251385	0.501481
FTCD	17.5531	-1.04858	0.463401	-2.2628	0.0236482	0.492563
COL4A1	974.147	-2.05793	0.882128	-2.33292	0.0196524	0.463321
POS_F	42.8722	-1.40872	0.537198	-2.62235	0.00873251	0.461207
POS_D	488.256	-1.32314	0.527129	-2.51008	0.0120703	0.461207
POS_C	2148.42	-1.3352	0.518969	-2.57278	0.0100884	0.461207
POS_B	6869.66	-1.26092	0.515681	-2.44515	0.0144792	0.461207
NEG_C	14.6934	-1.04166	0.443992	-2.34612	0.0189699	0.461207
NEG_A	11.7559	-1.45565	0.57339	-2.53868	0.0111272	0.461207
THBS1	520.631	-2.16	0.853184	-2.53169	0.0113513	0.461207
SOD2	8585.93	-2.30885	0.863163	-2.67487	0.00747578	0.461207
HLA-A	1123.51	-0.91871	0.375916	-2.44392	0.0145285	0.461207
CD40LG	11.0036	-1.21473	0.514774	-2.35974	0.0182876	0.461207
CD36	92.2566	-1.3872	0.546229	-2.53959	0.0110982	0.461207
CD19	19.9647	-1.39279	0.582875	-2.38951	0.0168709	0.461207
CD163	658.761	-1.79801	0.721816	-2.49095	0.0127403	0.461207
CA12	431.604	-1.74413	0.731748	-2.38351	0.0171484	0.461207
SLC16A3	495.888	-1.01205	0.315386	-3.20892	0.00133234	0.435945
PRF1	50.3424	-1.98556	0.657255	-3.02098	0.00251956	0.435945
IDO2	7.27826	-1.61967	0.561541	-2.88434	0.00392239	0.435945
APOB	22.7866	-1.47542	0.490973	-3.00509	0.00265504	0.435945
