## Supplementary Table 9 for "Multi-omic screening of invasive GBM cells in engineered biomaterials and patient biopsies reveals targetable transsulfuration pathway alterations"

### Sheet: Supp Table 8_Nanostring_metabo_
Supplementary Table 9. Top 500 differentially expressed genes in edge vs. core of CTH knockdown GBM43 cells invading 3D hydrogels. Multiplex transcriptomic analsyis was run in edge vs. core fractions of 3D hydrogels after GBM43 CTH knockdown cells invaded. Shown are the top 500 differentially expressed genes.
	baseMean	log2FoldChange	lfcSE	stat	pvalue	padj
CCNB2	384.969	2.21172	0.200631	11.0239	2.93231e-28	1.67142e-25
CCNA2	563.834	1.96587	0.192695	10.202	1.94191e-24	5.53444e-22
PLK1	275.917	2.45055	0.24644	9.94381	2.68367e-23	5.09897e-21
CENPA	244.418	2.04892	0.231903	8.83523	9.9889e-19	1.42342e-16
KIF2C	443.954	1.91793	0.220099	8.71395	2.93475e-18	3.34561e-16
CDC20	710.15	1.68153	0.202131	8.31897	8.87296e-17	8.42931e-15
FOXM1	147.999	1.94301	0.236699	8.20878	2.23443e-16	1.48539e-14
GTSE1	176.092	1.99304	0.242377	8.22292	1.98602e-16	1.48539e-14
RRM2	1436.3	1.296	0.157992	8.20296	2.34536e-16	1.48539e-14
NQO1	234.685	1.55592	0.190523	8.16658	3.1726e-16	1.80838e-14
TPX2	450.587	1.55949	0.200684	7.77086	7.79541e-15	4.03944e-13
MYBL2	698.311	1.61112	0.209878	7.67646	1.63544e-14	7.76832e-13
UBE2C	612.308	1.49894	0.198554	7.54925	4.3776e-14	1.91941e-12
HJURP	149.396	1.66971	0.221929	7.52365	5.32675e-14	2.16875e-12
ACAT2	577.891	1.36313	0.182275	7.47847	7.51953e-14	2.85742e-12
MKI67	155.04	2.12489	0.287824	7.38261	1.55211e-13	5.52937e-12
TYMS	1116.2	1.16666	0.16809	6.9407	3.90164e-12	1.23552e-10
GUSB	305.161	1.24379	0.18324	6.78778	1.13872e-11	3.41616e-10
BUB1B	251.725	1.46393	0.220156	6.64951	2.94074e-11	8.38111e-10
CDCA8	205.761	1.42229	0.218546	6.50796	7.6178e-11	2.06769e-09
NCAPH	240.233	1.36398	0.209858	6.4995	8.05849e-11	2.08788e-09
BUB1	304.33	1.24855	0.197114	6.33418	2.38614e-10	5.91349e-09
UBE2T	389.334	0.94368	0.150879	6.25453	3.9872e-10	9.4696e-09
PDGFRB	187.895	1.51395	0.243559	6.21596	5.10105e-10	1.16304e-08
TK1	182.279	1.29414	0.210334	6.1528	7.61287e-10	1.66897e-08
CTSD	501.09	1.03756	0.172242	6.02383	1.70333e-09	3.59591e-08
RRM1	626.379	0.918688	0.152962	6.00597	1.9019e-09	3.87172e-08
PSME2	529.004	0.853318	0.151294	5.64012	1.69935e-08	3.34011e-07
CTSZ	837.103	0.907086	0.161833	5.60507	2.08166e-08	3.95516e-07
COX7B	2136.69	0.693131	0.125472	5.52417	3.31054e-08	5.97204e-07
KPNA2	1665.48	0.963681	0.174518	5.52194	3.35273e-08	5.97204e-07
NDUFB1	686.76	0.770068	0.14889	5.17204	2.31549e-07	3.56711e-06
SMAD3	246.059	1.11643	0.218304	5.11408	3.15279e-07	4.72919e-06
IL6	66.9378	1.36944	0.276092	4.96008	7.0463e-07	1.02984e-05
RAD51AP1	275.407	0.882415	0.178267	4.94996	7.4229e-07	1.05776e-05
CLSPN	553.549	0.756754	0.153319	4.93583	7.98117e-07	1.10958e-05
FANCD2	203.597	1.0711	0.221451	4.83673	1.31996e-06	1.79137e-05
ITGB5	508.537	0.878135	0.184367	4.76297	1.90768e-06	2.47131e-05
FANCI	199.593	0.822067	0.18153	4.52855	5.93901e-06	6.90865e-05
THBS1	181.238	1.91778	0.424706	4.51555	6.31521e-06	7.19934e-05
MYBL1	132.767	1.02888	0.229536	4.48242	7.38e-06	7.93698e-05
EXO1	256.168	0.789528	0.18111	4.35937	1.30435e-05	0.000134305
LAMB1	372.419	0.963383	0.221119	4.35685	1.31949e-05	0.000134305
NME2	9772.38	0.596831	0.136986	4.35688	1.31927e-05	0.000134305
LDHB	5393	0.629946	0.146054	4.3131	1.60981e-05	0.000160981
BRCA1	189.92	0.809639	0.188885	4.28642	1.81574e-05	0.000175419
COX8A	1933.38	0.500418	0.121216	4.12832	3.6543e-05	0.00033596
COX5A	1934.15	0.528283	0.128957	4.09659	4.19285e-05	0.000379353
PSMA3	1309.9	0.479709	0.127102	3.77421	0.000160517	0.00136559
CDCA5	165.073	0.755847	0.201272	3.75535	0.000173098	0.00142994
IDH2	468.834	0.65795	0.176216	3.73377	0.000188632	0.001536
THBS2	131.234	0.814847	0.224911	3.62297	0.000291234	0.00224869
NME1	2725.13	0.496737	0.140781	3.52844	0.000418014	0.00309439
ITGA1	46.461	1.17118	0.333106	3.51596	0.000438173	0.00312841
PCLAF	74.0897	0.996142	0.284574	3.50047	0.000464441	0.00326829
HSPE1	4686.41	0.40664	0.117915	3.44859	0.000563532	0.0037573
NDUFB2	864.515	0.455448	0.13225	3.44386	0.000573483	0.0037573
COL6A1	1267.91	1.24854	0.368556	3.38766	0.000704929	0.00456601
ADK	547.413	0.521453	0.154158	3.38259	0.000718049	0.00457943
UQCRQ	1611.62	0.424226	0.126998	3.34043	0.000836487	0.00519406
ATP5ME	628.637	0.464146	0.141857	3.27193	0.00106816	0.00640897
EZH2	128.968	0.679691	0.214242	3.17254	0.00151112	0.00870038
LAMTOR4	728.764	0.469152	0.149175	3.14499	0.00166093	0.00946731
SHMT2	570.979	0.474694	0.151462	3.13408	0.00172392	0.00969369
SLC16A3	611.804	0.590349	0.18867	3.12901	0.00175396	0.00970638
HPRT1	1340.14	0.389583	0.127761	3.0493	0.00229378	0.0118635
NDUFA12	1127.82	0.400001	0.131271	3.04715	0.00231026	0.0118635
TKT	648.354	0.478545	0.157533	3.03775	0.00238348	0.0121302
NDUFS8	921.505	0.425491	0.140626	3.02569	0.00248067	0.0122955
PRIM1	491.578	0.432537	0.143542	3.01331	0.00258415	0.012698
TLR4	70.2315	0.809278	0.270074	2.99651	0.0027309	0.0133044
NDUFA4	1293.84	0.376918	0.126426	2.98134	0.00286993	0.0137467
COL4A1	198.382	1.49562	0.504571	2.96415	0.00303521	0.0144172
ASL	157.701	0.639957	0.217937	2.93643	0.00332014	0.0156403
ACAT1	342.901	0.477811	0.163075	2.93001	0.00338952	0.0156932
EGFR	121.851	0.68156	0.23299	2.92528	0.00344149	0.0156932
PIK3R3	25.3709	1.21235	0.417582	2.90327	0.00369291	0.0165745
ZNF93	74.9424	0.950565	0.348955	2.72404	0.00644895	0.0268314
AK3	181.24	0.555376	0.206373	2.69113	0.00712106	0.0289929
TP63	18.5316	1.35032	0.506737	2.66474	0.00770475	0.0307113
ECHS1	201.519	0.477707	0.179806	2.6568	0.00788868	0.0310107
ATOX1	423.662	0.39609	0.149982	2.64091	0.00826831	0.0322804
TECR	417.931	0.420963	0.159615	2.63736	0.0083555	0.0323989
MPC1	265.07	0.420557	0.160257	2.62427	0.00868359	0.0334436
AKT1	408.956	0.416225	0.159287	2.61305	0.00897388	0.0343296
SLC25A1	272.09	0.474855	0.184356	2.57575	0.0100024	0.037006
HADH	498.018	0.345929	0.135715	2.54894	0.010805	0.0387351
LAMC1	556.036	0.467752	0.187944	2.48879	0.0128179	0.0448235
PGD	303.067	0.406444	0.163496	2.48595	0.0129206	0.0449071
PEBP1	1512.39	0.337958	0.13656	2.4748	0.013331	0.0455011
COL6A3	1764.92	1.14312	0.463164	2.46808	0.0135841	0.0458161
SRR	46.0155	0.73719	0.301419	2.44573	0.0144559	0.0483976
FH	1215.7	0.322104	0.133686	2.4094	0.0159787	0.0529525
AP2S1	2370.37	0.318952	0.133041	2.39741	0.0165115	0.0544022
LTC4S	31.2659	0.919908	0.387237	2.37557	0.0175219	0.0569953
EEA1	389.066	0.407937	0.173374	2.35294	0.0186257	0.0589814
COX14	611.654	0.334036	0.143142	2.3336	0.0196165	0.0617758
BRCA2	191.337	0.469583	0.201903	2.32578	0.02003	0.0626243
BRIP1	222.491	0.447706	0.192614	2.32437	0.0201057	0.0626243
SHMT1	230.141	0.418623	0.181595	2.30526	0.0211521	0.0648208
NDUFB8	462.058	0.326523	0.141874	2.30149	0.0213638	0.0651195
NDUFA6	662.452	0.301869	0.131569	2.29439	0.0217684	0.0659999
ITGB1	2517.27	0.319981	0.139809	2.2887	0.0220968	0.066641
HK2	200.501	0.426187	0.186787	2.28167	0.022509	0.0671735
NPM1	15938.6	0.256099	0.112718	2.27202	0.0230851	0.0685338
HLA-A	300.761	0.443381	0.195691	2.26572	0.0234685	0.0693112
UQCR10	121.036	0.456512	0.203058	2.24818	0.0245647	0.0719763
FGF1	100.873	0.526077	0.234708	2.24141	0.0249995	0.0727026
ASS1	96.1671	0.620393	0.277807	2.23318	0.0255369	0.0736871
ITGA11	20.5633	1.01623	0.458401	2.2169	0.02663	0.0758954
CTSA	283.029	0.419849	0.190674	2.20192	0.0276712	0.0778875
KIR3DL1/2	25.1988	1.05041	0.477669	2.19903	0.0278755	0.0778875
ZNF682	26.5546	0.976971	0.447263	2.18433	0.0289377	0.0804608
G6PD	196.717	0.391724	0.180515	2.17003	0.0300044	0.0827813
NR2F1	165.949	0.495404	0.230054	2.15342	0.0312857	0.0857348
IFNG	19.4809	1.00613	0.468873	2.14585	0.0318853	0.0869599
FABP5	45.738	0.902475	0.424797	2.12449	0.0336294	0.0912798
IDH3G	374.488	0.334748	0.157826	2.12098	0.0339231	0.0913638
CS	866.956	0.301275	0.142576	2.11308	0.0345943	0.0925763
APOE	34.4254	0.832346	0.394919	2.10764	0.0350624	0.0933904
HIF1A	1016.07	0.31467	0.150828	2.08629	0.0369527	0.0961783
FASN	359.611	0.451327	0.217437	2.07567	0.0379245	0.0977182
NDUFS7	190.662	0.392466	0.189211	2.07422	0.0380587	0.0977182
LAMTOR2	608.297	0.271244	0.131273	2.06626	0.0388041	0.0991854
FANCA	480.783	0.340131	0.164781	2.06414	0.0390043	0.099252
RAD51	101.49	0.449835	0.220799	2.03731	0.0416193	0.104507
ZNF85	94.7188	0.453831	0.224461	2.02187	0.0431894	0.107973
SOD1	1846.54	0.259124	0.128957	2.00938	0.0444968	0.110756
PDK4	45.8149	0.631357	0.315202	2.00302	0.045175	0.111956
FOLH1B	18.0409	1.24403	0.623245	1.99605	0.0459287	0.112358
SLC16A7	122.615	0.41075	0.21	1.95596	0.0504702	0.121898
NEDD8	725.535	0.262907	0.135734	1.93693	0.0527545	0.125816
EME1	153.136	0.398806	0.206592	1.93041	0.0535565	0.126953
PFKL	468.181	0.331839	0.171987	1.92944	0.0536764	0.126953
NDUFA1	2599.69	0.224279	0.116888	1.91876	0.0550151	0.129048
TALDO1	722.838	0.280535	0.14841	1.89027	0.0587218	0.136063
MGST3	1500.64	0.274492	0.147342	1.86295	0.0624687	0.143577
LY86	21.046	0.884316	0.478883	1.84662	0.0648017	0.147748
COX4I1	4251.46	0.24904	0.136008	1.83106	0.0670909	0.149175
HEXB	884.548	0.27023	0.147672	1.82994	0.0672595	0.149175
TIMELESS	178.704	0.369889	0.201897	1.83207	0.0669414	0.149175
DERA	199.551	0.323056	0.180796	1.78685	0.073962	0.159691
GPX1	549.733	0.273243	0.154919	1.76378	0.0777683	0.166646
GPX4	1322.88	0.249403	0.143023	1.74379	0.0811952	0.171135
PSMB10	73.8546	0.443358	0.25439	1.74283	0.0813641	0.171135
COX6A1	2309.13	0.223436	0.130655	1.71012	0.0872431	0.181491
HLA-C	105.344	0.380486	0.223191	1.70476	0.0882399	0.182235
PSMA7	3939.46	0.215983	0.127836	1.68953	0.091117	0.186823
OAT	420.577	0.245485	0.146628	1.6742	0.0940904	0.192228
MSH2	709.431	0.247546	0.149677	1.65387	0.0981544	0.197696
POLE	203.788	0.310231	0.187498	1.65458	0.0980092	0.197696
AMDHD1	20.2401	0.756684	0.458488	1.65039	0.0988636	0.198237
GAPDH	18388.6	0.247341	0.150136	1.64745	0.0994662	0.198237
PIK3CD	216.761	0.299745	0.18183	1.64849	0.0992517	0.198237
CYP4A22	20.0004	0.844924	0.522824	1.61608	0.106077	0.210629
NAALAD2	25.1399	0.656189	0.408404	1.60671	0.108117	0.212506
FOLR1	23.3826	0.694228	0.433074	1.60303	0.108929	0.213366
CD63	3702.76	0.227042	0.142773	1.59023	0.111783	0.218206
CD84	18.9983	0.761547	0.479504	1.5882	0.112242	0.218354
SDHB	788.148	0.209796	0.133291	1.57397	0.115495	0.223918
ZNF254	211.006	0.276866	0.178895	1.54765	0.121707	0.234368
PKM	4060.61	0.210359	0.136361	1.54266	0.122914	0.235895
SCD	1686.89	0.268685	0.175842	1.528	0.126513	0.24118
HEXA	164.153	0.316963	0.209225	1.51494	0.129788	0.244964
SLC2A6	29.5486	0.565414	0.378852	1.49244	0.135584	0.251842
PRPS1	449.403	0.211704	0.142436	1.48631	0.137196	0.25308
ZNF253	119.431	0.374616	0.252795	1.4819	0.138367	0.253599
TPR	448.122	0.244727	0.166258	1.47197	0.14103	0.256827
TTPA	18.2526	0.718067	0.497493	1.44337	0.148916	0.266924
NADK2	448.002	0.227226	0.158561	1.43305	0.151844	0.27132
NDUFA7	329.492	0.211403	0.154598	1.36744	0.171487	0.299839
AADAT	162.726	0.255226	0.187826	1.35884	0.174196	0.303644
XRCC2	197.842	0.249602	0.186886	1.33558	0.181686	0.314423
CD3D	19.3136	0.602375	0.46172	1.30463	0.192018	0.326042
PEMT	509.28	0.184211	0.142648	1.29137	0.196576	0.331504
BRCC3	292.999	0.204468	0.159529	1.2817	0.199949	0.336198
GPI	326.757	0.221551	0.174538	1.26936	0.204313	0.340878
SNF8	643.02	0.202615	0.159695	1.26876	0.204527	0.340878
XCL1/2	25.8347	0.624175	0.49639	1.25743	0.208598	0.345906
COX6B1	3669.57	0.148452	0.121033	1.22654	0.219994	0.359303
IDH1	586.478	0.181223	0.148944	1.21672	0.223712	0.363293
CPS1	126.797	0.245976	0.202692	1.21355	0.22492	0.364218
RUNX2	125.56	0.254756	0.213367	1.19398	0.232487	0.373289
NDC1	69.472	0.322785	0.272745	1.18347	0.236624	0.378864
IMPDH1	107.998	0.24912	0.210968	1.18084	0.237665	0.379273
IDO1	18.5897	0.572002	0.488601	1.17069	0.241722	0.383792
NDUFB10	723.765	0.151115	0.129328	1.16847	0.242619	0.383845
PSMB3	1669.62	0.159124	0.136917	1.16219	0.245158	0.386022
RIMKLA	19.1733	0.610607	0.528271	1.15586	0.247739	0.389012
NUP205	367.01	0.186978	0.163952	1.14044	0.254101	0.395451
PTGES	19.0024	0.538333	0.471376	1.14205	0.253435	0.395451
GOT2	408.015	0.177591	0.158119	1.12315	0.261375	0.40375
STAT5A	35.9797	0.362173	0.332818	1.0882	0.276507	0.422516
ACADL	21.9703	0.480093	0.448794	1.06974	0.284736	0.431648
UPP1	355.833	0.167984	0.156844	1.07103	0.284157	0.431648
COX7C	294.527	0.168047	0.163305	1.02904	0.303461	0.455192
ACACA	68.0607	0.265258	0.260915	1.01665	0.309322	0.461554
GLUD1	1474.96	0.129377	0.127767	1.0126	0.311251	0.463219
LDHA	9175.9	0.145317	0.145354	0.999748	0.317433	0.471189
TBK1	263.769	0.162137	0.164326	0.986676	0.323801	0.478345
RPS6KA1	99.1322	0.226166	0.23574	0.959386	0.337364	0.494681
SEC13	559.907	0.142415	0.148114	0.961523	0.336289	0.494681
CD276	543.598	0.15415	0.166756	0.924405	0.355275	0.516599
NDUFB11	368.63	0.143304	0.155764	0.920003	0.357571	0.518614
WNT2	17.9817	0.410567	0.463247	0.886281	0.375466	0.537728
PDHA1	292.999	0.142073	0.162516	0.87421	0.382004	0.541671
SERINC2	28.557	0.336161	0.382535	0.878772	0.379525	0.541671
TFRC	2158.24	0.140143	0.159963	0.876097	0.380978	0.541671
NDUFA13	2413.67	0.109823	0.126455	0.868478	0.385132	0.54338
EOMES	19.8714	0.380034	0.453149	0.838651	0.401665	0.559778
SOS2	66.0279	0.223461	0.276051	0.809491	0.418233	0.578623
CD244	32.1577	0.29265	0.381572	0.766959	0.443106	0.605685
OAZ1	5299.64	0.0906569	0.11896	0.762078	0.446013	0.6082
CTSS	231.958	0.157651	0.208048	0.757766	0.448591	0.608802
USP39	282.186	0.116544	0.156309	0.745598	0.45591	0.616872
EHHADH	25.7341	0.30139	0.415545	0.72529	0.468274	0.62952
ADAL	101.384	0.150865	0.214332	0.703887	0.481503	0.641254
PTPRC	20.2706	0.316155	0.467967	0.675593	0.499299	0.653217
HACD2	387.572	0.105266	0.156742	0.671586	0.501847	0.654583
BCL2	34.9582	0.231224	0.349887	0.660853	0.508706	0.659006
SLC2A8	60.0862	0.182108	0.277162	0.657044	0.511153	0.660673
GPS1	1005.82	0.0898552	0.138634	0.648147	0.51689	0.665073
KLRD1	116.207	0.371977	0.57997	0.641372	0.521281	0.666943
S100A12	19.3158	0.305568	0.478427	0.638692	0.523023	0.666943
ME2	225.07	0.108161	0.171335	0.631283	0.527855	0.670423
SLC16A6	30.2981	0.268678	0.430224	0.624508	0.532294	0.674239
OGDH	586.96	0.0939789	0.151255	0.621329	0.534383	0.675385
SMAD2	799.428	0.084843	0.137855	0.615452	0.538256	0.677276
MAT1A	30.4426	0.226361	0.37431	0.604742	0.54535	0.683186
GMPS	732.8	0.0792254	0.135337	0.585394	0.558283	0.693292
FLT3	19.0991	0.274372	0.482143	0.569067	0.569311	0.70545
CD36	18.2516	0.278632	0.496613	0.561065	0.574753	0.709111
NOX4	304.594	0.106719	0.189822	0.562205	0.573976	0.709111
SDHA	149.191	0.103208	0.190307	0.542326	0.587594	0.721829
ZNF675	119.638	0.120584	0.224047	0.538207	0.590434	0.723758
NADK	131.506	0.106588	0.200512	0.531578	0.595019	0.724702
NDUFA3	270.214	0.0913937	0.174384	0.524095	0.600212	0.729469
GNS	252.767	0.0948296	0.19006	0.498944	0.617819	0.742946
USP8	315.413	0.0750047	0.165659	0.452766	0.650717	0.772015
GBA	419.681	0.0653474	0.146922	0.444777	0.656481	0.774729
TP53	1740.43	0.0623812	0.141527	0.440773	0.659378	0.77654
IDH3A	797.123	0.0554841	0.126837	0.437443	0.66179	0.777774
GLRX	419.329	0.0762659	0.179119	0.425785	0.670265	0.784499
PRKAB2	143.985	0.0806172	0.190642	0.422872	0.672389	0.785372
DTL	179.736	0.0785998	0.194617	0.403869	0.686309	0.798359
ENO1	9257.77	0.0639954	0.160545	0.398612	0.690179	0.801226
CPT1A	195.444	0.0701153	0.177035	0.396053	0.692066	0.801625
KYAT3	747.264	0.056296	0.146744	0.383634	0.70125	0.809135
ADORA2A	18.6608	0.184726	0.489941	0.377037	0.706146	0.813138
GLUL	1239.81	0.0453034	0.134104	0.337822	0.735497	0.832246
AKT1S1	470.953	-0.0540156	0.157502	-0.342952	0.731634	0.832246
AKT2	572.547	-0.0514805	0.14514	-0.354696	0.722817	0.827321
ALOX15	20.0462	-0.158471	0.438687	-0.361238	0.717921	0.82337
PRKAG2	81.2961	-0.0903359	0.246569	-0.366371	0.714088	0.820625
IL7	20.1617	-0.174898	0.44353	-0.394333	0.693336	0.801625
COPS6	1267.52	-0.0516011	0.126989	-0.406342	0.684491	0.797873
BCL2L1	95.7928	-0.0981237	0.22588	-0.434406	0.663994	0.778758
SREBF2	290.587	-0.0775968	0.173536	-0.447151	0.654766	0.774308
TLR10	31.3634	-0.184988	0.406415	-0.45517	0.648987	0.772015
AKT3	336.553	-0.0730015	0.161609	-0.451718	0.651472	0.772015
PSMB1	718.645	-0.0643742	0.139066	-0.462904	0.643433	0.767274
TET2	165.63	-0.0867577	0.184994	-0.468975	0.639087	0.763689
PIK3CB	115.107	-0.0971442	0.20702	-0.469251	0.63889	0.763689
MYB	35.3493	-0.16696	0.355037	-0.470261	0.638169	0.763689
TBC1D10B	47.1406	-0.157085	0.31114	-0.504868	0.613651	0.740576
ATF7IP	207.062	-0.0884206	0.17558	-0.503592	0.614548	0.740576
FAH	138.884	-0.104111	0.200871	-0.518299	0.60425	0.731258
SERINC3	694.736	-0.0740227	0.141915	-0.5216	0.601949	0.730023
APOC2	27.481	-0.215655	0.404518	-0.533116	0.593953	0.724702
PRF1	20.9546	-0.248384	0.463826	-0.535511	0.592297	0.724483
GOT1	167.57	-0.108725	0.200079	-0.543413	0.586846	0.721829
HK1	791.995	-0.0751679	0.127962	-0.587426	0.556918	0.693292
FOLR3	21.8314	-0.272017	0.460855	-0.590245	0.555026	0.693292
ALDOA	6111.06	-0.0779817	0.133124	-0.585782	0.558022	0.693292
MAP2K3	392.542	-0.100567	0.165831	-0.606442	0.544221	0.683186
ERCC6	71.8609	-0.153619	0.248213	-0.618899	0.535983	0.675908
CTCF	672.516	-0.0964956	0.152949	-0.630901	0.528105	0.670423
PRKN	22.0027	-0.269761	0.421571	-0.639893	0.522242	0.666943
ARPC4	1903.51	-0.0767635	0.119336	-0.643254	0.520059	0.666943
PDK3	133.461	-0.141895	0.218548	-0.649264	0.516168	0.665073
LAMTOR5	3829.74	-0.0770514	0.116096	-0.663686	0.506891	0.65815
HERC1	282.635	-0.11459	0.171999	-0.666225	0.505267	0.65754
RPTOR	103.759	-0.143989	0.213306	-0.675034	0.499654	0.653217
L2HGDH	45.705	-0.206474	0.302962	-0.681518	0.495544	0.653217
GABARAP	3766.8	-0.0827942	0.122137	-0.677881	0.497847	0.653217
ARID1B	215.153	-0.118233	0.174922	-0.675919	0.499092	0.653217
CD3E	32.4313	-0.248787	0.359339	-0.692347	0.48872	0.647639
CAD	441.73	-0.120869	0.174975	-0.690777	0.489706	0.647639
COX5B	1905.22	-0.0812043	0.115835	-0.701032	0.483283	0.642124
TPSAB1/B2	20.6801	-0.30494	0.432107	-0.705705	0.480372	0.641246
KYAT1	51.3357	-0.217831	0.30544	-0.713171	0.47574	0.636553
PDK2	165.18	-0.133488	0.186039	-0.717529	0.473048	0.63444
CLOCK	112.357	-0.169091	0.231982	-0.728898	0.466064	0.62803
ATF7	154.395	-0.140415	0.188656	-0.744289	0.456702	0.616872
ATP5F1D	399.915	-0.125583	0.165275	-0.759842	0.447349	0.608565
PTGER4	22.9683	-0.329011	0.425143	-0.773885	0.438999	0.601513
RPS6KB2	159.574	-0.158713	0.204193	-0.777268	0.437001	0.600218
ARID2	207.713	-0.13962	0.173819	-0.80325	0.42183	0.580781
RPS6KB1	542.041	-0.113173	0.14045	-0.805786	0.420366	0.580167
ATXN7	237.827	-0.134097	0.165416	-0.810665	0.417558	0.578623
AFMID	158.457	-0.158475	0.190148	-0.833427	0.404604	0.562498
ACSF3	48.5352	-0.257632	0.305921	-0.842153	0.399702	0.558407
DCK	534.926	-0.123134	0.145721	-0.845002	0.39811	0.557549
HSF1	322.096	-0.132291	0.153936	-0.859389	0.390126	0.547714
ATG2B	228.73	-0.147473	0.171078	-0.862021	0.388676	0.547025
CD19	19.6789	-0.386771	0.444998	-0.869151	0.384764	0.54338
MLYCD	134.914	-0.172888	0.197772	-0.87418	0.38202	0.541671
PUDP	55.8997	-0.250194	0.281432	-0.889002	0.374002	0.53698
GLYCTK	46.6945	-0.273465	0.307279	-0.889956	0.37349	0.53698
TELO2	35.4097	-0.307852	0.341879	-0.900469	0.367871	0.530852
GART	1555.28	-0.125396	0.138587	-0.904819	0.365561	0.528858
IMPDH2	3693.91	-0.125547	0.135217	-0.928486	0.353156	0.514831
PTK2	409.289	-0.14306	0.152436	-0.938494	0.347991	0.508602
ARID1A	172.148	-0.19226	0.200496	-0.958922	0.337598	0.494681
HSPA4	1142.66	-0.128478	0.130248	-0.98641	0.323932	0.478345
SLC2A1	255.023	-0.232992	0.227608	-1.02365	0.305999	0.457793
PHGDH	3437.56	-0.140587	0.134972	-1.0416	0.297595	0.447571
RPL23	24906.6	-0.132262	0.125595	-1.05309	0.292302	0.440773
NPR2	50.1112	-0.342291	0.324397	-1.05516	0.291353	0.440507
RPLP0	20730.6	-0.133384	0.12259	-1.08804	0.276576	0.422516
NCOR1	563.976	-0.159386	0.146688	-1.08656	0.27723	0.422516
PSPH	92.8169	-0.253973	0.230724	-1.10077	0.270999	0.416359
ODC1	738.466	-0.17432	0.157857	-1.10429	0.269465	0.415122
EFNA4	90.3481	-0.255186	0.225944	-1.12942	0.25872	0.400735
MAP3K12	71.6706	-0.286594	0.251572	-1.13921	0.254615	0.395451
UCKL1	385.493	-0.171281	0.149009	-1.14946	0.250365	0.392054
PCK2	65.4445	-0.312142	0.267413	-1.16727	0.243102	0.383845
PIK3C2A	392.452	-0.18242	0.154662	-1.17947	0.23821	0.379273
UQCR11	120.753	-0.263392	0.220361	-1.19527	0.23198	0.373289
IDNK	69.1649	-0.311419	0.257321	-1.21024	0.226188	0.365233
STK11	123.43	-0.250764	0.204833	-1.22424	0.220863	0.35969
TFAM	338.084	-0.18526	0.150018	-1.23492	0.216861	0.35595
ARF5	207.658	-0.213056	0.172697	-1.23369	0.217317	0.35595
STAM2	271.143	-0.199117	0.159749	-1.24644	0.212604	0.350244
PIK3R2	147.33	-0.254434	0.203929	-1.24766	0.212156	0.350244
DHX16	124.818	-0.250008	0.198895	-1.25699	0.208758	0.345906
NFKB1	117.903	-0.265572	0.208107	-1.27613	0.201908	0.338493
POS_E	69.2899	-0.347261	0.267839	-1.29653	0.194792	0.32947
BRAF	185.359	-0.245395	0.188169	-1.30412	0.192193	0.326042
AGK	189.325	-0.241856	0.184576	-1.31033	0.190085	0.324396
SLC6A19	23.5328	-0.59052	0.446816	-1.32162	0.186296	0.318885
DEPTOR	26.7537	-0.511248	0.386164	-1.32391	0.185532	0.318535
SLC2A3	30.0331	-0.48523	0.364562	-1.331	0.18319	0.315463
MAPT	18.9353	-0.590311	0.44234	-1.33452	0.182034	0.314423
NDUFA2	153.098	-0.266913	0.196892	-1.35563	0.175215	0.30449
GNG12	1757.27	-0.176041	0.128564	-1.36929	0.170908	0.299747
PLA2G15	103.571	-0.295468	0.212742	-1.38885	0.164877	0.290061
SLC1A5	224.335	-0.268793	0.192518	-1.3962	0.162655	0.287038
INSR	77.2553	-0.366718	0.259413	-1.41365	0.157465	0.278743
MAPK8	250.857	-0.235146	0.165698	-1.41912	0.155864	0.276768
ABL1	292.569	-0.228265	0.159842	-1.42807	0.153272	0.273017
SOX2	66.8028	-0.373188	0.257346	-1.45014	0.14702	0.264357
HLA-E	660.496	-0.209883	0.144401	-1.45347	0.146094	0.263524
PIK3R4	330.86	-0.240169	0.163725	-1.46691	0.142402	0.257679
KDM3B	224.078	-0.254194	0.173042	-1.46898	0.141839	0.257478
SREBF1	266.101	-0.248239	0.168062	-1.47707	0.139658	0.255144
SLC16A2	135.349	-0.317629	0.213949	-1.4846	0.137651	0.2531
UCK1	276.254	-0.264089	0.177614	-1.48688	0.137048	0.25308
APRT	1234.74	-0.193201	0.129472	-1.49222	0.135641	0.251842
GAPVD1	500.221	-0.223427	0.149348	-1.49602	0.134649	0.25164
POS_F	37.9047	-0.51591	0.343959	-1.49992	0.133636	0.250567
PFKM	378.34	-0.219369	0.145303	-1.50974	0.131111	0.246644
WRN	190.56	-0.272127	0.178955	-1.52065	0.128349	0.243052
VHL	408.199	-0.234406	0.154103	-1.5211	0.128234	0.243052
VPS28	366.053	-0.235747	0.153292	-1.53789	0.124075	0.237324
PIK3CA	336.975	-0.242488	0.155236	-1.56206	0.118273	0.228528
PRKAA1	710.387	-0.225016	0.139521	-1.61278	0.106792	0.210629
ACACB	25.4036	-0.657752	0.407698	-1.61333	0.106673	0.210629
ZNF708	74.9372	-0.41673	0.249458	-1.67054	0.0948116	0.192322
AMPD2	291.88	-0.283024	0.169259	-1.67213	0.0944982	0.192322
CTSL	332.229	-0.252935	0.14857	-1.70246	0.0886696	0.182461
ACOX1	364.371	-0.268606	0.157426	-1.70624	0.0879636	0.182235
SOS1	200.91	-0.314361	0.182442	-1.72307	0.0848751	0.177212
RANBP2	548.378	-0.27346	0.158396	-1.72643	0.0842694	0.176594
SAP130	373.134	-0.261906	0.149709	-1.74943	0.0802165	0.169975
PIK3R1	160.437	-0.320383	0.183108	-1.7497	0.0801705	0.169975
KEAP1	139.145	-0.346967	0.197756	-1.75452	0.0793411	0.16938
NFAT5	94.4921	-0.389567	0.218904	-1.77962	0.0751374	0.161616
STAT1	314.75	-0.291861	0.163164	-1.78876	0.0736529	0.159691
MAPK1	966.906	-0.219785	0.122982	-1.78714	0.0739156	0.159691
GAD1	33.7204	-0.646756	0.361455	-1.78931	0.0735644	0.159691
STAT3	780.769	-0.239394	0.132827	-1.8023	0.0714984	0.156746
ACY1	30.9528	-0.64935	0.359161	-1.80796	0.0706121	0.155401
SMAD4	418.826	-0.276643	0.151949	-1.82063	0.0686637	0.151699
PLCG1	711.9	-0.239978	0.130881	-1.83356	0.06672	0.149175
MRPS5	569.204	-0.263295	0.143297	-1.83741	0.0661498	0.149033
WDR45	343.203	-0.301929	0.163897	-1.84218	0.0654485	0.148573
NUP62	437.259	-0.267725	0.145458	-1.84057	0.0656849	0.148573
TLK2	239.841	-0.302394	0.162884	-1.8565	0.0633825	0.145093
STK11IP	34.2496	-0.643892	0.34158	-1.88504	0.0594244	0.137133
PYCR1	181.508	-0.355358	0.186911	-1.90122	0.0572735	0.133249
LAMA4	19.917	-0.845304	0.442792	-1.90903	0.0562582	0.131423
H6PD	205.371	-0.357747	0.186053	-1.92282	0.0545024	0.128373
HMOX1	165.665	-0.518317	0.265831	-1.9498	0.0512	0.122622
BCL2A1	20.5142	-0.902878	0.462693	-1.95136	0.0510146	0.122622
LTA4H	503.646	-0.291356	0.146932	-1.98294	0.0473747	0.114909
TBP	411.158	-0.294542	0.148205	-1.9874	0.0468785	0.114191
NSD1	161.96	-0.377649	0.189075	-1.99735	0.0457867	0.112358
ZNF100	50.9182	-0.568504	0.284277	-1.99983	0.0455191	0.11232
KMT2A	226.123	-0.344531	0.16782	-2.05298	0.0400747	0.101073
PDPK1	207.971	-0.348099	0.168871	-2.06133	0.0392714	0.0994876
SOD2	1671.95	-0.772433	0.372363	-2.07441	0.0380415	0.0977182
WASHC4	346.828	-0.324235	0.155073	-2.09085	0.0365413	0.0955439
RIMKLB	145.129	-0.419869	0.200728	-2.09174	0.0364622	0.0955439
PPAT	620.417	-0.285815	0.136463	-2.09445	0.0362196	0.0955439
ACAP2	349.729	-0.3274	0.155637	-2.10361	0.0354124	0.0938841
TXNRD1	879.624	-0.299449	0.14123	-2.1203	0.0339809	0.0913638
TRAF6	140.123	-0.425435	0.196119	-2.16926	0.0300627	0.0827813
FAHD1	429.513	-0.321282	0.145872	-2.20249	0.0276305	0.0778875
CAB39	231.954	-0.359166	0.163227	-2.20041	0.0277775	0.0778875
MPC2	831.03	-0.319862	0.143733	-2.22539	0.0260553	0.0746309
BIRC3	38.8467	-0.758855	0.339946	-2.23228	0.0255966	0.0736871
KMT2E	332.094	-0.359645	0.160037	-2.24726	0.0246235	0.0719763
MCAT	34.4776	-0.784509	0.343716	-2.28244	0.0224635	0.0671735
PPM1A	347.279	-0.339247	0.146654	-2.31326	0.0207086	0.0638965
MAP2K1	506.269	-0.355636	0.153774	-2.31271	0.0207383	0.0638965
POS_D	331.112	-0.42024	0.178206	-2.35817	0.0183652	0.0587269
UMPS	133.973	-0.476773	0.202313	-2.35662	0.0184423	0.0587269
KANSL1	282.14	-0.395311	0.167267	-2.36335	0.0181106	0.0583222
CCND1	1109.12	-0.378199	0.159311	-2.37396	0.0175985	0.0569953
HSF2	356.149	-0.379116	0.158398	-2.39344	0.016691	0.0546774
PYCR3	87.2483	-0.553	0.226254	-2.44415	0.0145193	0.0483976
DGLUCY	97.2753	-0.551794	0.223471	-2.4692	0.0135417	0.0458161
VEGFA	891.797	-0.450675	0.181997	-2.47628	0.0132759	0.0455011
PTGS2	59.5245	-0.713515	0.28795	-2.47791	0.0132154	0.0455011
NRAS	308.647	-0.379274	0.151673	-2.5006	0.0123985	0.0436242
ARG1	21.7248	-1.15827	0.462313	-2.50539	0.0122315	0.0433042
REST	375.83	-0.421609	0.166319	-2.53495	0.0112465	0.0400655
NRDE2	117.521	-0.525135	0.20511	-2.56026	0.0104594	0.0377333
SERINC5	253.64	-0.409707	0.160003	-2.56062	0.0104485	0.0377333
PRDX5	2597.9	-0.319989	0.124649	-2.56712	0.0102546	0.0374686
NCOA2	160.61	-0.483713	0.187948	-2.57366	0.010063	0.037006
SLC16A1	1519.87	-0.341766	0.132548	-2.57843	0.00992497	0.0369754
ITCH	819.37	-0.34044	0.131592	-2.58709	0.00967907	0.0362965
TRAF1	157.349	-1.13032	0.434443	-2.60177	0.00927429	0.0350089
CBL	203.513	-0.450693	0.173114	-2.60344	0.00922938	0.0350089
GSK3B	298.809	-0.431432	0.162304	-2.65817	0.00785664	0.0310107
PRKAA2	96.8041	-0.64376	0.241454	-2.66618	0.0076719	0.0307113
KYNU	184.569	-0.524153	0.19639	-2.66894	0.00760911	0.0307113
PRKAG1	508.912	-0.388495	0.143598	-2.70544	0.0068214	0.0279981
MAPKAP1	979.413	-0.33265	0.12297	-2.70514	0.0068276	0.0279981
COG7	171.879	-0.525576	0.191839	-2.73967	0.00615	0.0258024
ZNF136	135.694	-0.580286	0.211835	-2.73934	0.00615635	0.0258024
PGK1	5701.65	-0.414783	0.151181	-2.74362	0.00607654	0.0258024
GMPR2	416.063	-0.397698	0.142581	-2.78927	0.00528262	0.0226398
CD68	238.085	-0.509062	0.182108	-2.79538	0.00518392	0.0223851
ASH1L	349.448	-0.42735	0.149038	-2.86739	0.00413877	0.0180084
CHMP6	420.62	-0.411418	0.143352	-2.86998	0.00410497	0.0179987
POS_B	5762.02	-0.389773	0.13556	-2.87528	0.0040367	0.0178366
ATP6V1F	785.61	-0.398482	0.137721	-2.89341	0.00381085	0.0169702
SERINC1	919.659	-0.403068	0.138639	-2.90731	0.00364549	0.0164915
ABCF1	819.135	-0.391381	0.13366	-2.92817	0.00340962	0.0156932
KMT2D	147.39	-0.608818	0.20799	-2.92715	0.00342086	0.0156932
CDK9	324.407	-0.524784	0.175975	-2.98216	0.00286225	0.0137467
RB1CC1	626.826	-0.416621	0.137686	-3.02589	0.00247903	0.0122955
NFKB2	179.619	-0.546085	0.180425	-3.02665	0.00247277	0.0122955
PDK1	383.015	-0.507055	0.166082	-3.05305	0.00226531	0.0118461
RUNX1	184.433	-0.599157	0.194882	-3.07445	0.0021089	0.0111401
RICTOR	239.704	-0.500202	0.162425	-3.07958	0.00207289	0.0111401
AOX1	229.932	-0.591882	0.192533	-3.07419	0.00211076	0.0111401
ERN1	82.8016	-0.760616	0.245832	-3.09405	0.00197445	0.0107185
POS_C	1605.12	-0.436698	0.140978	-3.09764	0.00195066	0.0106911
POS_A	13103.9	-0.395087	0.126135	-3.13226	0.00173466	0.00969369
SLC7A11	231.849	-0.584316	0.183647	-3.18173	0.00146398	0.008515
DNAJC14	118.243	-0.673085	0.206865	-3.25373	0.00113899	0.00669303
MAP1LC3B	1492.49	-0.449173	0.13795	-3.25606	0.00112969	0.00669303
POLR2A	424.944	-0.669945	0.204054	-3.28318	0.00102645	0.00622419
PNP	698.455	-0.47158	0.142707	-3.30453	0.000951368	0.00583096
ATG101	371.49	-0.503268	0.150687	-3.33982	0.000838339	0.00519406
LY96	456.173	-0.616185	0.182267	-3.38068	0.000723068	0.00457943
RBBP5	380.098	-0.516965	0.150021	-3.44595	0.000569045	0.0037573
SQSTM1	2097.99	-0.407687	0.11791	-3.45761	0.000544984	0.00369811
NT5E	2080.96	-0.480894	0.139061	-3.45816	0.000543874	0.00369811
CA12	862.97	-0.660424	0.189452	-3.48596	0.000490367	0.00340865
ZNF91	285.849	-0.606347	0.172483	-3.51541	0.000439076	0.00312841
CA9	647.143	-0.733447	0.208393	-3.51955	0.000432286	0.00312841
CD274	50.2411	-1.04378	0.294508	-3.54415	0.000393884	0.00295413
CHMP2A	684.448	-0.456016	0.126799	-3.59636	0.000322697	0.0024525
GCLC	325.371	-0.608372	0.167949	-3.62235	0.000291935	0.00224869
PDP1	416.922	-0.527924	0.145207	-3.63567	0.000277261	0.00219498
EPC1	159.043	-0.675619	0.183565	-3.68053	0.000232748	0.00186854
FNIP1	365.4	-0.54275	0.144208	-3.76367	0.000167437	0.00140352
ASNS	340.753	-0.59822	0.154099	-3.88205	0.000103582	0.000894568
EDC3	429.861	-0.576237	0.147431	-3.90851	9.28681e-05	0.000814382
KAT6A	620.14	-0.56468	0.144135	-3.9177	8.93964e-05	0.000796186
MYD88	252.665	-0.701989	0.166965	-4.20441	2.61763e-05	0.000244598
MAT2A	2403.93	-0.535764	0.125641	-4.26425	2.00575e-05	0.000190546
RRAGC	488.601	-0.647143	0.150713	-4.29386	1.75592e-05	0.000172565
ATF4	3310.3	-0.499895	0.111458	-4.48505	7.28974e-06	7.93698e-05
MTF1	293.871	-0.702189	0.155844	-4.50571	6.61519e-06	7.39345e-05
RELA	263.101	-0.755009	0.164576	-4.58761	4.48351e-06	5.32416e-05
NFE2L2	574.355	-0.650423	0.139313	-4.66878	3.03e-06	3.67468e-05
PRKAB1	348.42	-0.695793	0.14747	-4.71821	2.3793e-06	2.94826e-05
FNIP2	202.263	-0.85466	0.180946	-4.72328	2.3207e-06	2.93956e-05
SLC2A14	261.469	-0.841571	0.176408	-4.77061	1.83673e-06	2.43474e-05
PDCD1LG2	163.116	-1.0247	0.191942	-5.33861	9.36612e-08	1.48297e-06
ZNF43	1007.08	-0.735604	0.137059	-5.36707	8.00281e-08	1.30331e-06
SLC7A5	1227.11	-0.743772	0.138551	-5.3682	7.95255e-08	1.30331e-06
MYC	553.05	-0.815775	0.148334	-5.49958	3.8069e-08	6.57555e-07
SLC3A2	1916.77	-0.981054	0.135576	-7.2362	4.61429e-13	1.54715e-11
