## Supplementary Table 10 for "Multi-omic screening of invasive GBM cells in engineered biomaterials and patient biopsies reveals targetable transsulfuration pathway alterations"

### Sheet: Supp Table 9_Nanostring_metabo_
Supplementary Table 10. Top differentially expressed genes in invasive GBM43 CTH knockdown cells vs. invasive control GBM43 cells. GM43 CTH knockdown and GBM43 control cells were allowed to invade 3D hydrogels, after which invasise fractions from both cell types underwent multiplex transciptomci analysis to look at expression of 770 differnet metabolic genes. Shown are the top 500 differentially …
	baseMean	log2FoldChange	lfcSE	stat	pvalue	padj
RRM2	2628.7	0.51091	0.13145	3.88672	0.000101607	0.0264855
NDUFB2	1231.17	0.397742	0.135178	2.94236	0.00325721	0.195934
ASL	242.628	0.462754	0.165376	2.79819	0.00513904	0.232839
NQO1	445.306	0.479785	0.168719	2.8437	0.00445933	0.232839
SLC3A2	1623	0.450274	0.161107	2.79488	0.00519196	0.232839
UBE2C	1133.2	0.445633	0.161052	2.76701	0.00565722	0.232839
CD63	4768.9	0.31641	0.119374	2.65057	0.00803561	0.285629
FH	1609.05	0.312093	0.122489	2.54794	0.0108362	0.325412
IDH2	711.667	0.417624	0.164724	2.53529	0.0112355	0.325412
NDUFA4	1731.28	0.295871	0.117397	2.52027	0.0117265	0.327504
PKM	5185.5	0.310777	0.125628	2.47378	0.0133692	0.360507
COX6B1	4533.24	0.276299	0.113355	2.43746	0.0147908	0.368782
PSMA7	5005.51	0.294005	0.120842	2.43296	0.0149758	0.368782
RRM1	983.98	0.334129	0.138126	2.41902	0.0155624	0.368782
ABL1	326.57	0.357284	0.149669	2.38716	0.0169789	0.379357
GBA	520.069	0.353659	0.150734	2.34625	0.0189633	0.400793
RPLP0	22966.4	0.245015	0.11072	2.21293	0.0269026	0.47535
NDUFB1	1044.11	0.342599	0.156116	2.19451	0.0281984	0.479374
CENPA	487.889	0.421398	0.194574	2.16575	0.0303305	0.496418
IDH1	732.312	0.276076	0.127582	2.16392	0.0304707	0.496418
HLA-A	414.926	0.322864	0.150337	2.1476	0.0317455	0.501717
MYC	481.895	0.3344	0.156591	2.13549	0.0327207	0.501717
PRDX1	8378.7	0.253098	0.121871	2.07678	0.0378222	0.558056
AOX1	228.3	0.422573	0.212638	1.98729	0.0468905	0.563265
ARF5	230.982	0.331798	0.16676	1.98968	0.0466265	0.563265
ATP5F1D	454.828	0.308735	0.156907	1.96763	0.0491101	0.563265
DCK	599.367	0.266151	0.135115	1.96981	0.0488596	0.563265
GPX4	1664.49	0.237221	0.11961	1.98329	0.047335	0.563265
PSAT1	706.661	0.265416	0.134965	1.96656	0.0492345	0.563265
RPS6KB2	185.814	0.401284	0.205216	1.95542	0.0505336	0.563265
SLC16A3	880.051	0.32878	0.159438	2.06212	0.0391967	0.563265
TECR	563.384	0.283659	0.144189	1.96727	0.0491521	0.563265
TXNRD1	918.231	0.252281	0.129509	1.94798	0.051417	0.563265
UBE2T	607.44	0.296928	0.144691	2.05215	0.0401549	0.563265
UQCRQ	2165.27	0.270531	0.133236	2.03046	0.0423095	0.563265
ATOX1	565.775	0.275837	0.14468	1.90654	0.0565808	0.56737
CDC20	1295.89	0.332196	0.180381	1.84163	0.0655288	0.56737
GLRX	513.532	0.311529	0.164345	1.89558	0.058016	0.56737
LAMTOR5	4281.83	0.212289	0.11528	1.84151	0.0655462	0.56737
MPC1	358.62	0.287584	0.154832	1.8574	0.0632546	0.56737
MPC2	864.722	0.257609	0.139823	1.8424	0.0654165	0.56737
NDUFA12	1485.97	0.236185	0.126984	1.85996	0.0628914	0.56737
NDUFS8	1248.87	0.292701	0.154543	1.89397	0.0582291	0.56737
PEBP1	1947.46	0.223089	0.118842	1.87719	0.0604919	0.56737
SCD	2180.32	0.298084	0.163021	1.8285	0.0674749	0.56737
SHMT1	313.977	0.314616	0.165028	1.90644	0.0565931	0.56737
TYMS	1809.5	0.272811	0.14647	1.86257	0.0625226	0.56737
UPP1	440.931	0.267431	0.144313	1.85313	0.063864	0.56737
ACAT2	981.163	0.287764	0.157798	1.82362	0.0682093	0.567443
PTGES	31.9328	0.735835	0.404878	1.81742	0.0691523	0.569232
NME2	13519.2	0.218916	0.123174	1.77729	0.0755204	0.596535
OAT	529.168	0.240496	0.13523	1.77843	0.0753337	0.596535
SLC16A1	1541.3	0.220092	0.126243	1.74339	0.0812653	0.611052
CD276	675.319	0.288785	0.1674	1.72512	0.084505	0.611879
PSMA3	1750.8	0.212635	0.12284	1.73099	0.0834536	0.611879
TALDO1	921.727	0.250068	0.144868	1.72618	0.0843145	0.611879
AKT2	656.55	0.261947	0.153177	1.71009	0.0872485	0.612016
AP2S1	3017.92	0.212902	0.124657	1.7079	0.0876545	0.612016
IMPDH2	4044.94	0.20669	0.121367	1.70302	0.0885644	0.612897
APRT	1333.19	0.236118	0.145345	1.62453	0.104262	0.617075
ARPC4	2141.46	0.229333	0.135291	1.69511	0.090055	0.617075
CAD	497.614	0.284779	0.170824	1.66709	0.0954956	0.617075
CHMP6	417.542	0.232877	0.143603	1.62167	0.104874	0.617075
ENO1	10777.6	0.194245	0.116702	1.66446	0.0960214	0.617075
HADH	643.269	0.225697	0.134716	1.67535	0.0938654	0.617075
ODC1	803.442	0.241929	0.145354	1.66441	0.0960301	0.617075
PCLAF	121.116	0.394532	0.234216	1.68448	0.0920891	0.617075
PRDX5	2642.65	0.201609	0.123456	1.63304	0.10246	0.617075
PRIM1	649.564	0.218213	0.131672	1.65725	0.0974683	0.617075
FGF1	142.344	0.316221	0.203075	1.55716	0.119432	0.627519
FOXM1	278.023	0.300777	0.193227	1.5566	0.119566	0.627519
GOT1	189.394	0.278758	0.176918	1.57563	0.115111	0.627519
HRAS	207.267	0.282129	0.17794	1.58553	0.112845	0.627519
MAP2K2	491.232	0.244576	0.154336	1.5847	0.113035	0.627519
MYBL1	210.541	0.296492	0.189617	1.56363	0.117904	0.627519
NUP62	459.191	0.237774	0.150999	1.57468	0.11533	0.627519
PHGDH	3703.37	0.176073	0.110684	1.59078	0.11166	0.627519
PLA2G15	111.802	0.332639	0.212402	1.56609	0.117329	0.627519
UBB	15679.4	0.188114	0.120766	1.55767	0.119312	0.627519
NDUFS7	253.322	0.264858	0.17087	1.55006	0.121128	0.631479
SLC2A14	222.859	0.298411	0.19717	1.51348	0.130159	0.661804
ACAA2	590.799	0.208249	0.139141	1.49667	0.134478	0.669771
BUB1	497.096	0.247801	0.166187	1.4911	0.135935	0.669771
CCNA2	1049.58	0.268425	0.180318	1.48862	0.136586	0.669771
GABARAP	4127.14	0.165829	0.114029	1.45426	0.145873	0.669771
GNG12	1864.45	0.170803	0.11762	1.45215	0.146459	0.669771
NDUFB7	1367.41	0.181054	0.122967	1.47237	0.14092	0.669771
NME1	3633.46	0.196831	0.131783	1.4936	0.135281	0.669771
DNAJC14	108.446	0.310429	0.213687	1.45273	0.1463	0.669771
HPRT1	1721.83	0.177956	0.12349	1.44106	0.149569	0.676084
EZH2	187.403	0.284329	0.201059	1.41416	0.157316	0.702977
HEXB	1093.37	0.172911	0.123152	1.40404	0.160307	0.708249
MSH2	878.22	0.193659	0.139396	1.38927	0.164749	0.719743
ADK	730.37	0.177914	0.134593	1.32187	0.186212	0.734265
AK3	249.317	0.229647	0.167066	1.37459	0.169258	0.734265
ATP5ME	821.76	0.166527	0.128524	1.29569	0.195083	0.734265
FAHD1	434.39	0.18523	0.144651	1.28053	0.200358	0.734265
GLUD1	1735.58	0.160914	0.126788	1.26915	0.204387	0.734265
GNS	301.059	0.23357	0.170694	1.36836	0.1712	0.734265
GTSE1	329.215	0.271829	0.206934	1.3136	0.18898	0.734265
HLA-E	693.419	0.172618	0.127525	1.3536	0.175865	0.734265
ITGB1	3140.33	0.155705	0.117381	1.3265	0.184675	0.734265
MAP2K1	510.203	0.213373	0.16095	1.32572	0.184934	0.734265
MGST3	1849.88	0.159038	0.127304	1.24928	0.211563	0.734265
MSRB2	222.333	0.231922	0.169475	1.36847	0.171164	0.734265
MYD88	220.695	0.211922	0.165052	1.28397	0.199153	0.734265
NDUFA13	2809.91	0.151918	0.117971	1.28776	0.19783	0.734265
NDUFA2	161.005	0.235132	0.185483	1.26767	0.204915	0.734265
NDUFA3	322.326	0.233288	0.175519	1.32913	0.183804	0.734265
NDUFA6	825.994	0.167918	0.130661	1.28515	0.198741	0.734265
PDK3	147.724	0.25671	0.20695	1.24044	0.214811	0.734265
PDP1	389.875	0.19938	0.152891	1.30407	0.19221	0.734265
PIK3R2	157.3	0.270869	0.21616	1.25309	0.210171	0.734265
PSMB3	2004.86	0.19072	0.139766	1.36457	0.172389	0.734265
PYCR2	624.436	0.160662	0.128017	1.255	0.209477	0.734265
RPTOR	115.008	0.259495	0.206385	1.25733	0.208633	0.734265
SERINC2	39.7073	0.419423	0.324069	1.29424	0.195583	0.734265
SERINC5	250.195	0.214901	0.167787	1.2808	0.200264	0.734265
SLC16A2	140.943	0.26386	0.207837	1.26955	0.204244	0.734265
TFRC	2558.41	0.176504	0.141162	1.25037	0.211164	0.734265
FAH	156.328	0.256884	0.208972	1.22927	0.21897	0.73539
LAMC1	733.586	0.193987	0.158826	1.22137	0.221944	0.73539
PCK2	69.8574	0.324248	0.266013	1.21892	0.222874	0.73539
VPS28	381.34	0.177052	0.144945	1.22151	0.221892	0.73539
NADK	157.886	0.23528	0.195076	1.20609	0.227782	0.739073
UCK2	1058.16	0.155581	0.128595	1.20986	0.226333	0.739073
PIK3R1	164.578	0.227287	0.192193	1.1826	0.23697	0.759468
NDUFA1	3126.18	0.134536	0.115353	1.16629	0.243495	0.773588
SOX2	68.8493	0.293217	0.251648	1.16519	0.243942	0.773588
COX8A	2527.61	0.136715	0.11868	1.15196	0.249336	0.777526
YWHAZ	3679.76	0.13602	0.118808	1.14487	0.252263	0.782816
MYBL2	1204.72	0.217064	0.192477	1.12774	0.25943	0.786334
SLC2A8	75.2502	0.278098	0.246475	1.1283	0.259192	0.786334
TPX2	767.218	0.202386	0.178296	1.13511	0.256328	0.786334
PSMB10	98.5086	0.243144	0.216365	1.12377	0.261111	0.788375
TLR4	104.226	0.25635	0.229036	1.11926	0.26303	0.791113
SHMT2	744.596	0.153135	0.138438	1.10616	0.268658	0.798822
CDCA5	235.438	0.184606	0.169002	1.09233	0.274688	0.806325
CLOCK	122.198	0.236662	0.216937	1.09093	0.275305	0.806325
STK11	129.539	0.218327	0.199934	1.09199	0.274836	0.806325
GLUL	1408.24	0.144278	0.133427	1.08133	0.279549	0.806519
HLA-C	137.98	0.236237	0.221296	1.06752	0.285738	0.806519
MAPKAP1	968.512	0.138582	0.129236	1.07232	0.283577	0.806519
SEC13	656.738	0.143442	0.133888	1.07135	0.28401	0.806519
UCKL1	407.072	0.152685	0.142043	1.07492	0.28241	0.806519
ACACB	24.6488	0.424156	0.415789	1.02012	0.30767	0.807184
ACAT1	447.77	0.151498	0.148218	1.02213	0.306721	0.807184
AKT1	523.578	0.14956	0.143239	1.04412	0.296428	0.807184
AKT1S1	516.343	0.143661	0.141441	1.01569	0.309775	0.807184
CBL	195.813	0.193464	0.190321	1.01651	0.309386	0.807184
CDCA8	340.694	0.192294	0.193341	0.994585	0.319938	0.807184
CDK9	302.398	0.185101	0.17857	1.03658	0.299933	0.807184
GAPDH	22223	0.131342	0.124591	1.05418	0.291798	0.807184
GCLC	291.976	0.174403	0.166931	1.04476	0.296134	0.807184
ITGB5	746.43	0.185151	0.189358	0.977779	0.328184	0.807184
KIF2C	798.728	0.19966	0.198106	1.00785	0.313529	0.807184
KPNA2	2468.8	0.156608	0.157186	0.996319	0.319095	0.807184
LDHB	7285.38	0.130369	0.126906	1.02729	0.304282	0.807184
NR2F1	221.507	0.206308	0.204132	1.01066	0.312179	0.807184
PNP	658.843	0.159384	0.156705	1.0171	0.309108	0.807184
RAD51AP1	401.713	0.162067	0.165811	0.977423	0.32836	0.807184
RBBP5	349.91	0.146578	0.150286	0.975329	0.329397	0.807184
RICTOR	223.554	0.161067	0.164758	0.977598	0.328273	0.807184
SNF8	767.822	0.14072	0.139111	1.01156	0.311747	0.807184
THBS1	327.813	0.213466	0.21869	0.976111	0.329009	0.807184
TXN	4296.41	0.148107	0.150912	0.981415	0.326388	0.807184
NRDE2	110.675	0.213221	0.216832	0.983348	0.325436	0.807184
BIRC3	35.0113	0.351254	0.374507	0.937912	0.348289	0.813572
GLS	1416.7	0.137421	0.146736	0.936519	0.349006	0.813572
HSF1	343.007	0.138639	0.146079	0.949073	0.342583	0.813572
PPARG	54.2301	0.261579	0.275378	0.949889	0.342169	0.813572
PSMB1	781.032	0.124599	0.130751	0.95295	0.340615	0.813572
UQCR10	158.91	0.179654	0.187167	0.959859	0.337126	0.813572
ARID1A	181.515	0.178687	0.195337	0.914763	0.360316	0.816677
CHMP2A	639.878	0.116057	0.126279	0.919049	0.35807	0.816677
FDX1	681.825	0.129461	0.142588	0.907936	0.363912	0.816677
KANSL1	272.896	0.147517	0.160662	0.918188	0.358521	0.816677
NPM1	19146.9	0.10535	0.113725	0.926362	0.354258	0.816677
TDO2	54.3953	0.280416	0.308856	0.907917	0.363922	0.816677
TIMELESS	225.99	0.157245	0.17462	0.9005	0.367854	0.816677
TKT	838.486	0.128547	0.140833	0.912761	0.361368	0.816677
FPR1	11.1243	0.511958	0.579765	0.883044	0.377213	0.818936
NEDD8	874.981	0.11085	0.125619	0.882428	0.377546	0.818936
PRKAG2	90.5206	0.20984	0.238007	0.881656	0.377963	0.818936
PTK2	434.412	0.135301	0.15185	0.891016	0.372921	0.818936
PDCD1LG2	122.609	0.191039	0.21859	0.873962	0.382139	0.821407
PDHA1	342.41	0.133052	0.153999	0.863981	0.387598	0.823646
SLC2A1	269.764	0.207789	0.244402	0.850195	0.395217	0.831019
COX5B	2037.72	0.0965406	0.11593	0.832746	0.404988	0.837832
ADAL	120.298	0.165436	0.203926	0.811254	0.41722	0.841745
BAD	248.035	0.128649	0.158683	0.810725	0.417523	0.841745
CLSPN	771.923	0.125126	0.153708	0.814055	0.415614	0.841745
COL4A1	331.746	0.191193	0.23909	0.799668	0.423903	0.841745
CTSL	336.627	0.119307	0.148584	0.802959	0.421998	0.841745
DTL	206.822	0.156	0.195596	0.797563	0.425124	0.841745
ME2	259.953	0.128266	0.158582	0.80883	0.418613	0.841745
NRAS	298.372	0.123598	0.154688	0.799014	0.424282	0.841745
NUP205	433.115	0.121517	0.153101	0.793704	0.427368	0.841745
OGDH	669.804	0.112674	0.14222	0.792251	0.428214	0.841745
PDPK1	205.123	0.143385	0.180539	0.794208	0.427074	0.841745
PGAM2	13.4164	0.419454	0.52434	0.799965	0.423731	0.841745
PLK1	525.011	0.168814	0.210366	0.802479	0.422276	0.841745
SLC1A5	228.299	0.160253	0.200345	0.799883	0.423778	0.841745
TBK1	311.101	0.140484	0.176365	0.796555	0.42571	0.841745
TP53	1962.4	0.110132	0.133332	0.826004	0.408802	0.841745
ATF4	3014.26	0.0910587	0.116446	0.781986	0.434223	0.843543
MLST8	150.408	0.149096	0.192267	0.775463	0.438066	0.843543
MTF1	250.406	0.147363	0.187546	0.785746	0.432016	0.843543
NCAPH	387.213	0.151083	0.196164	0.770189	0.441188	0.843543
SLC16A13	11.2223	0.440836	0.571891	0.770839	0.440802	0.843543
BRCA2	247.822	0.14286	0.188703	0.757061	0.449014	0.848843
IDH3B	726.225	0.0958455	0.126419	0.758158	0.448357	0.848843
OAZ1	6002.82	0.0919914	0.121815	0.755172	0.450146	0.848843
ACOX1	366.29	0.114054	0.153254	0.744216	0.456746	0.851797
HEXA	203.127	0.14103	0.194005	0.726939	0.467263	0.851797
IDH3A	893.147	0.0944755	0.130564	0.723594	0.469315	0.851797
NDUFB10	835.773	0.0899119	0.124574	0.721758	0.470444	0.851797
PEMT	595.949	0.098314	0.135245	0.726931	0.467268	0.851797
TCL1A	13.9563	0.406797	0.56176	0.724148	0.468975	0.851797
ABCF1	781.723	0.105791	0.144878	0.730206	0.465264	0.851797
RRAGC	421.417	0.107805	0.149876	0.719298	0.471957	0.852357
GZMA	23.3908	0.299087	0.41987	0.712333	0.476258	0.85617
APOC2	29.9338	0.256987	0.38604	0.665701	0.505602	0.856921
BRIP1	284.191	0.121843	0.176328	0.690998	0.489567	0.856921
EXO1	358.754	0.112445	0.164006	0.685612	0.492958	0.856921
GUSB	473.334	0.108484	0.155967	0.695557	0.486706	0.856921
HACD2	442.873	0.105432	0.152384	0.691883	0.489011	0.856921
HSF2	342.969	0.111242	0.166015	0.670072	0.502812	0.856921
IRF1	15.1895	0.329144	0.491751	0.669331	0.503284	0.856921
LAMB1	547.005	0.136678	0.205127	0.66631	0.505213	0.856921
NAGLU	103.791	0.141172	0.212154	0.665425	0.505779	0.856921
NEU1	252.943	0.117128	0.17622	0.664668	0.506263	0.856921
PIK3R4	334.032	0.102887	0.149012	0.69046	0.489905	0.856921
REST	354.69	0.108224	0.156658	0.690827	0.489674	0.856921
RPS6KA1	119.702	0.152408	0.21612	0.7052	0.480686	0.856921
SQSTM1	1975.77	0.083692	0.119526	0.7002	0.483803	0.856921
SREBF2	312.387	0.113221	0.162936	0.69488	0.487131	0.856921
POLR2A	364.996	0.139485	0.2041	0.683416	0.494344	0.856921
CTSZ	1204.45	0.109741	0.168407	0.651638	0.514634	0.865471
ACAP2	340.914	0.0974889	0.153492	0.635141	0.525336	0.873487
CCNB2	702.154	0.126189	0.198423	0.63596	0.524802	0.873487
STAT3	783.218	0.0811116	0.126245	0.642494	0.520553	0.873487
ZNF85	121.83	0.128954	0.204753	0.6298	0.528825	0.873487
COX14	748.158	0.0880436	0.144411	0.609676	0.542076	0.874631
DERA	244.512	0.101001	0.166724	0.605793	0.544652	0.874631
GPX1	659.904	0.0895157	0.148366	0.603344	0.54628	0.874631
NADK2	531.404	0.0997303	0.166957	0.597342	0.550279	0.874631
PRIM2	745.008	0.0857183	0.142945	0.599661	0.548732	0.874631
PUDP	57.7081	0.16829	0.279939	0.601165	0.54773	0.874631
TPR	532.832	0.0925558	0.152715	0.606068	0.544469	0.874631
SREBF1	250.029	-0.0935438	0.166855	-0.56063	0.57505	0.884126
NGFR	15.0737	-0.28047	0.49611	-0.565337	0.571844	0.88376
DHX16	116.624	-0.117165	0.203888	-0.574652	0.565527	0.879883
PRPS1	498.677	-0.0819995	0.141794	-0.578298	0.563063	0.879883
NRF1	46.1294	-0.174074	0.301762	-0.576858	0.564035	0.879883
IL10	13.434	-0.29851	0.521193	-0.572743	0.566818	0.879883
AOC3	9.69618	-0.378849	0.661192	-0.572979	0.566659	0.879883
ADH1A	11.818	-0.337659	0.589952	-0.572349	0.567086	0.879883
LAG3	9.93084	-0.381113	0.645988	-0.58997	0.555211	0.875353
CD36	19.5572	-0.282596	0.478696	-0.590345	0.554959	0.875353
NEG_D	8.04106	-0.402252	0.663566	-0.606198	0.544383	0.874631
XDH	12.2526	-0.353643	0.583147	-0.606438	0.544224	0.874631
TBX21	10.5172	-0.37719	0.622928	-0.605512	0.544839	0.874631
PRODH2	9.5452	-0.376754	0.612758	-0.614849	0.538654	0.874631
PPARGC1A	17.7791	-0.287198	0.479716	-0.598684	0.549384	0.874631
LEPR	60.6597	-0.162064	0.267441	-0.605983	0.544526	0.874631
KIR3DL3	9.75345	-0.414799	0.670923	-0.618251	0.53641	0.874631
EOMES	21.9089	-0.279515	0.452191	-0.618135	0.536486	0.874631
ARG1	12.861	-0.353156	0.576635	-0.612443	0.540245	0.874631
TK2	103.879	-0.139789	0.218392	-0.640082	0.522119	0.873487
NOX1	16.9399	-0.328793	0.517505	-0.635343	0.525205	0.873487
GRAP2	5.09446	-0.54322	0.863515	-0.62908	0.529297	0.873487
GAPDHS	5.85284	-0.517389	0.822767	-0.62884	0.529454	0.873487
APOA4	7.25227	-0.48337	0.763136	-0.6334	0.526473	0.873487
CS	986.863	-0.0876406	0.133548	-0.656251	0.511663	0.862329
GAPVD1	474.463	-0.094665	0.14358	-0.659321	0.50969	0.860858
NEG_F	12.8621	-0.36866	0.54655	-0.674522	0.499979	0.856921
TPH1	7.05258	-0.486768	0.731512	-0.665427	0.505777	0.856921
THBS2	169.457	-0.13668	0.201859	-0.677107	0.498338	0.856921
RBKS	52.8674	-0.200207	0.292464	-0.684552	0.493626	0.856921
INSR	67.6942	-0.178465	0.262341	-0.680279	0.496328	0.856921
IDNK	61.8793	-0.183025	0.274642	-0.666412	0.505148	0.856921
GMPR	31.8773	-0.250536	0.373571	-0.670652	0.502442	0.856921
ENO3	17.695	-0.317351	0.475702	-0.667121	0.504695	0.856921
CBR4	264.119	-0.111129	0.160066	-0.694269	0.487514	0.856921
AKR1C4	9.77576	-0.461525	0.6603	-0.698962	0.484576	0.856921
CAB39	207.644	-0.121484	0.170974	-0.710542	0.477368	0.856197
TF	8.9594	-0.476445	0.667675	-0.713589	0.475481	0.85617
AGK	176.406	-0.128607	0.174397	-0.737438	0.460856	0.851797
TRAF6	121.036	-0.152364	0.210757	-0.722937	0.469719	0.851797
SLC2A6	34.643	-0.245103	0.339679	-0.721572	0.470558	0.851797
LTC4S	40.3748	-0.233499	0.32339	-0.722037	0.470272	0.851797
IL21R	15.9635	-0.360125	0.498265	-0.722758	0.469828	0.851797
DEPTOR	21.2567	-0.311278	0.424618	-0.733078	0.463511	0.851797
D2HGDH	33.9683	-0.246297	0.340073	-0.724248	0.468914	0.851797
ACOT12	12.1208	-0.410349	0.5622	-0.729898	0.465453	0.851797
TET2	162.873	-0.143016	0.190983	-0.748838	0.453955	0.851638
SELENOK	23.0802	-0.303171	0.405017	-0.74854	0.454134	0.851638
TBP	376.519	-0.123858	0.164132	-0.754627	0.450473	0.848843
CD40LG	16.3559	-0.383207	0.502911	-0.761977	0.446073	0.848733
INMT	16.5803	-0.373273	0.486373	-0.767464	0.442806	0.844571
SIGLEC5	12.1656	-0.427401	0.553961	-0.771535	0.44039	0.843543
SDHC	691.835	-0.104148	0.133366	-0.780914	0.434853	0.843543
KLRB1	4.88075	-0.657885	0.850039	-0.773946	0.438963	0.843543
IL4	15.4889	-0.389274	0.501446	-0.776302	0.437571	0.843543
CXCL9	14.8367	-0.393275	0.50867	-0.773145	0.439436	0.843543
CD19	16.0514	-0.376833	0.483936	-0.778684	0.436166	0.843543
POS_E	60.1025	-0.231249	0.281786	-0.820655	0.411843	0.841745
ZNF136	109.522	-0.177394	0.224004	-0.79192	0.428407	0.841745
SLC7A9	9.84566	-0.508648	0.628557	-0.80923	0.418383	0.841745
FOLR3	18.7534	-0.380071	0.476539	-0.797566	0.425123	0.841745
TBXAS1	7.46866	-0.582832	0.698572	-0.834318	0.404102	0.837832
ERCC6	67.4423	-0.210621	0.250335	-0.841359	0.400147	0.832221
EFNA4	82.0278	-0.197229	0.233927	-0.843124	0.399159	0.832221
ALDH2	13.5845	-0.464938	0.550619	-0.844391	0.398451	0.832221
NDC1	76.4339	-0.214219	0.252586	-0.848102	0.396381	0.831019
CD247	16.6923	-0.453891	0.534286	-0.849528	0.395588	0.831019
TNF	12.269	-0.486325	0.566426	-0.858586	0.390569	0.826572
ACY1	22.9292	-0.345293	0.402606	-0.857644	0.391089	0.826572
CD3E	28.3554	-0.327066	0.37833	-0.864501	0.387313	0.823646
WNT1	10.3154	-0.549787	0.63324	-0.868212	0.385278	0.82319
G6PC	10.097	-0.543794	0.625257	-0.869714	0.384457	0.82319
TYMP	11.6628	-0.505809	0.578371	-0.87454	0.381824	0.821407
FOXP3	11.3767	-0.51952	0.594697	-0.873588	0.382343	0.821407
POS_D	286.535	-0.153741	0.172211	-0.892752	0.37199	0.818936
SAP130	345.068	-0.131806	0.147331	-0.894628	0.370986	0.818936
ZNF610	7.514	-0.619074	0.702301	-0.881493	0.378051	0.818936
HK3	13.912	-0.48557	0.546518	-0.88848	0.374282	0.818936
ZNF708	63.1189	-0.245007	0.268211	-0.913487	0.360987	0.816677
TELO2	30.2806	-0.321737	0.356949	-0.901352	0.367401	0.816677
SEM1	11.5301	-0.55328	0.615067	-0.899544	0.368363	0.816677
GATM	14.4648	-0.466161	0.507502	-0.91854	0.358336	0.816677
CYP8B1	16.0728	-0.449951	0.498627	-0.902379	0.366855	0.816677
BTK	12.877	-0.545234	0.59126	-0.922157	0.356447	0.816677
ASPG	7.4731	-0.629079	0.699756	-0.898998	0.368654	0.816677
PSMC1	1592.27	-0.13178	0.141602	-0.930634	0.352043	0.814669
CEACAM3	10.41	-0.557503	0.599153	-0.930485	0.35212	0.814669
SLC6A18	13.6617	-0.514176	0.545516	-0.942549	0.345912	0.813572
RUNX2	136.678	-0.186985	0.197242	-0.948	0.34313	0.813572
NOX4	315.032	-0.193792	0.205032	-0.945179	0.344567	0.813572
NFS1	389.146	-0.1442	0.152065	-0.948278	0.342988	0.813572
DGUOK	1522.52	-0.114833	0.121295	-0.946723	0.34378	0.813572
CTSA	324.493	-0.168834	0.180487	-0.935433	0.349565	0.813572
BLK	10.2159	-0.573959	0.598985	-0.958218	0.337953	0.813572
ASPA	9.51274	-0.607287	0.649055	-0.935649	0.349454	0.813572
POS_C	1391.24	-0.127644	0.128393	-0.994163	0.320144	0.807184
MRPS5	525.981	-0.131985	0.132899	-0.993124	0.320649	0.807184
TTR	12.0325	-0.541019	0.55683	-0.971605	0.331247	0.807184
SOS2	69.4485	-0.259709	0.261625	-0.992676	0.320868	0.807184
SLC27A1	19.0606	-0.448719	0.454879	-0.986458	0.323908	0.807184
PDGFB	11.2711	-0.594856	0.573205	-1.03777	0.299377	0.807184
PDCD1	9.95816	-0.595193	0.603365	-0.986456	0.323909	0.807184
PCK1	11.9974	-0.551656	0.555984	-0.992215	0.321092	0.807184
NCOR1	540.547	-0.136386	0.139863	-0.97514	0.329491	0.807184
GLYCTK	39.9918	-0.355065	0.337147	-1.05315	0.292274	0.807184
FDXR	11.4809	-0.60847	0.579246	-1.05045	0.293511	0.807184
CYP4A11	15.173	-0.502813	0.509494	-0.986887	0.323698	0.807184
CDA	17.0324	-0.493386	0.503649	-0.979623	0.327272	0.807184
CD8A	9.17631	-0.624664	0.643398	-0.970882	0.331607	0.807184
CD27	9.84128	-0.713959	0.698315	-1.0224	0.30659	0.807184
CCL19	11.9797	-0.58299	0.596648	-0.977108	0.328516	0.807184
CCL13	19.5047	-0.505286	0.517305	-0.976765	0.328685	0.807184
CARD11	12.2285	-0.605114	0.575104	-1.05218	0.292716	0.807184
ATF7IP	200.685	-0.177698	0.17882	-0.993725	0.320357	0.807184
ASCL1	12.2973	-0.606051	0.589818	-1.02752	0.304175	0.807184
AKT3	330.22	-0.160631	0.16571	-0.969352	0.33237	0.807184
NPR1	8.6465	-0.805326	0.748184	-1.07637	0.28176	0.806519
MAT1A	30.8625	-0.40424	0.372828	-1.08425	0.278253	0.806519
LDHC	7.14918	-0.782917	0.728651	-1.07447	0.28261	0.806519
KRT1	17.147	-0.517073	0.483759	-1.06887	0.28513	0.806519
GZMH	10.7246	-0.628326	0.591046	-1.06307	0.287748	0.806519
FLT1	13.9801	-0.644981	0.605434	-1.06532	0.286731	0.806519
AR	19.1637	-0.511081	0.472215	-1.08231	0.279116	0.806519
PNOC	12.6347	-0.590665	0.537247	-1.09943	0.27158	0.804454
MLYCD	125.027	-0.230566	0.208371	-1.10651	0.268504	0.798822
ATG2B	216.043	-0.195536	0.176217	-1.10963	0.267159	0.798822
NEG_H	5.78341	-0.945563	0.837021	-1.12968	0.258613	0.786334
WRN	171.085	-0.206562	0.182502	-1.13183	0.257706	0.786334
ERN1	59.1184	-0.318947	0.280649	-1.13646	0.255762	0.786334
HLA-DRB1	15.9912	-0.632535	0.548043	-1.15417	0.24843	0.777526
EHHADH	26.1931	-0.479266	0.416243	-1.15141	0.249564	0.777526
APOC3	13.693	-0.605551	0.523856	-1.15595	0.247702	0.777526
SLC16A11	8.59465	-0.778932	0.669071	-1.1642	0.244343	0.773588
TP63	23.8432	-0.527547	0.440193	-1.19844	0.230744	0.742558
SOD3	5.6291	-1.00613	0.835879	-1.20367	0.228716	0.739073
CPA3	16.6943	-0.645128	0.535255	-1.20527	0.228098	0.739073
CCL5	14.967	-0.62388	0.513415	-1.21516	0.224306	0.737006
TNFRSF17	8.74669	-0.824701	0.671211	-1.22868	0.219194	0.73539
KDM3B	201.86	-0.218216	0.177183	-1.23159	0.218104	0.73539
EGFR	144.398	-0.296353	0.242235	-1.22341	0.221175	0.73539
BCL2A1	12.3332	-0.739034	0.603034	-1.22553	0.220377	0.73539
TLR2	12.2525	-0.791333	0.590382	-1.34037	0.180123	0.734265
RGN	9.78048	-0.764352	0.616474	-1.23988	0.215021	0.734265
PRKN	17.6601	-0.593252	0.476721	-1.24444	0.213337	0.734265
PIK3CB	107.861	-0.278978	0.211193	-1.32096	0.186515	0.734265
PIK3CA	306.55	-0.201676	0.155358	-1.29814	0.19424	0.734265
PFKFB1	15.8742	-0.656267	0.528194	-1.24247	0.214062	0.734265
NFAT5	78.2013	-0.322912	0.245508	-1.31528	0.188415	0.734265
NCR1	14.2443	-0.689732	0.519588	-1.32746	0.184357	0.734265
LTA	12.5244	-0.796092	0.60146	-1.3236	0.185636	0.734265
IFNG	23.2139	-0.552326	0.409722	-1.34805	0.177642	0.734265
IDO1	19.5679	-0.634022	0.493869	-1.28379	0.199216	0.734265
HERC1	268.971	-0.208932	0.160813	-1.29922	0.193867	0.734265
FNIP1	295.006	-0.210283	0.166352	-1.26408	0.2062	0.734265
FLT3	18.55	-0.629078	0.504803	-1.24618	0.212697	0.734265
FCAR	7.68193	-0.98237	0.736422	-1.33398	0.182212	0.734265
CYBB	11.9386	-0.716829	0.563102	-1.273	0.203018	0.734265
CSF3R	9.91647	-0.917282	0.709644	-1.29259	0.196151	0.734265
CD68	191.828	-0.254033	0.195691	-1.29813	0.194242	0.734265
CD3D	20.802	-0.582686	0.459899	-1.26699	0.20516	0.734265
CD163	14.5588	-0.650131	0.51783	-1.25549	0.2093	0.734265
ATP6V1F	682.845	-0.163874	0.130284	-1.25782	0.208456	0.734265
ASH1L	294.207	-0.225386	0.170793	-1.31964	0.186955	0.734265
AMPD3	68.8218	-0.368734	0.286647	-1.28637	0.198314	0.734265
CYP1B1	12.0029	-0.91866	0.656754	-1.39879	0.161876	0.711164
APOB	22.3429	-0.63259	0.450115	-1.40539	0.159904	0.708249
DUOX2	9.9794	-0.900421	0.628313	-1.43308	0.151836	0.682388
ZNF254	227.533	-0.235841	0.16341	-1.44324	0.148953	0.676084
ZNF43	754.247	-0.189579	0.126177	-1.50248	0.132972	0.669771
NOS2	16.6158	-0.722674	0.487353	-1.48286	0.138113	0.669771
FASLG	8.85878	-1.00382	0.682621	-1.47054	0.141414	0.669771
CD209	10.4063	-0.93578	0.641718	-1.45824	0.144774	0.669771
CACNA1A	17.6118	-0.675727	0.45891	-1.47246	0.140897	0.669771
CA9	478.919	-0.231351	0.159136	-1.4538	0.146003	0.669771
ASS1	109.36	-0.409784	0.279955	-1.46375	0.143262	0.669771
APOA2	7.89621	-1.0341	0.699186	-1.47901	0.139138	0.669771
ALOX5	16.0558	-0.705811	0.479948	-1.4706	0.1414	0.669771
LCK	11.8128	-0.881242	0.582523	-1.5128	0.13033	0.661804
AMPD1	14.9707	-0.854012	0.563829	-1.51467	0.129857	0.661804
KYNU	145.452	-0.319763	0.20857	-1.53312	0.125247	0.64863
NOS3	6.30284	-1.2189	0.781302	-1.56009	0.118739	0.627519
ICOS	15.8437	-0.787077	0.501656	-1.56896	0.116658	0.627519
TIGAR	26.1981	-0.627713	0.391343	-1.604	0.108715	0.620782
IL2	13.3085	-0.916331	0.571346	-1.60381	0.108756	0.620782
FCF1	772.096	-0.277883	0.168476	-1.64939	0.0990677	0.617075
UQCR11	103.971	-0.359421	0.213968	-1.67979	0.0929989	0.617075
TIGIT	12.0943	-0.95214	0.589905	-1.61406	0.106515	0.617075
SLC3A1	12.7599	-0.936025	0.579501	-1.61522	0.106262	0.617075
RBP4	15.8881	-0.888241	0.550337	-1.614	0.106528	0.617075
PTPRC	18.9193	-0.810313	0.500795	-1.61805	0.105651	0.617075
NOD2	9.91325	-1.01496	0.624931	-1.62412	0.10435	0.617075
IDO2	8.37472	-1.14253	0.690345	-1.65501	0.0979219	0.617075
GADL1	14.3816	-0.966333	0.582735	-1.65827	0.097263	0.617075
CD180	13.6975	-0.932546	0.576479	-1.61766	0.105737	0.617075
BRAF	162.943	-0.313721	0.193094	-1.62471	0.104225	0.617075
ACSF3	39.1812	-0.595529	0.358713	-1.66018	0.0968775	0.617075
DMGDH	8.0144	-1.20383	0.704456	-1.70887	0.0874744	0.612016
ACACA	68.2371	-0.459169	0.267481	-1.71664	0.0860444	0.612016
PDK4	50.1118	-0.521808	0.301152	-1.73271	0.0831476	0.611879
HSD17B8	13.5938	-0.98204	0.560188	-1.75306	0.0795924	0.610134
ALDOB	9.66504	-1.16271	0.664946	-1.74858	0.0803629	0.610134
CYP1A1	6.42306	-1.40757	0.800508	-1.75834	0.0786892	0.609257
POS_B	4921.75	-0.229177	0.129308	-1.77234	0.0763381	0.596964
APOA1	8.63877	-1.18838	0.667889	-1.77931	0.0751883	0.596535
CACNA1E	6.04544	-1.52645	0.847314	-1.80151	0.0716223	0.583423
TLR10	24.714	-0.798273	0.435975	-1.831	0.0670999	0.56737
S100A12	17.1886	-0.989011	0.515938	-1.91692	0.0552485	0.56737
KMO	10.71	-1.14898	0.625818	-1.83596	0.0663639	0.56737
KLRK1	15.0953	-1.01815	0.546324	-1.86364	0.0623721	0.56737
DGLUCY	71.7734	-0.495947	0.256543	-1.93319	0.0532129	0.56737
CACNG3	10.0448	-1.19361	0.649128	-1.83879	0.0659459	0.56737
APOE	37.7306	-0.708326	0.373934	-1.89425	0.0581916	0.56737
AMDHD1	21.0202	-0.874855	0.462985	-1.8896	0.0588119	0.56737
UMPS	103.913	-0.422085	0.21709	-1.94429	0.0518607	0.563265
TRAT1	17.058	-0.960906	0.486607	-1.97471	0.0483015	0.563265
TLR7	9.6077	-1.29232	0.650828	-1.98566	0.0470715	0.563265
IL2RA	8.03064	-1.5023	0.7496	-2.00413	0.0450559	0.563265
CD84	19.2976	-0.983149	0.481829	-2.04045	0.0413055	0.563265
CCNA1	12.1156	-1.22279	0.608149	-2.01068	0.0443594	0.563265
ACADL	21.0675	-0.886575	0.452881	-1.95763	0.0502729	0.563265
GYS2	12.4652	-1.28023	0.611571	-2.09335	0.0363181	0.546169
GLYAT	15.1427	-1.22343	0.572681	-2.13632	0.0326535	0.501717
FOLR1	23.2406	-0.984793	0.446329	-2.20643	0.0273539	0.47535
WNT2	16.0841	-1.1141	0.498322	-2.2357	0.0253717	0.464971
SLC16A6	26.3024	-1.04244	0.466891	-2.23272	0.0255675	0.464971
SOD2	1133.16	-0.479625	0.209862	-2.28543	0.0222877	0.42894
MS4A4A	13.1813	-1.41439	0.619803	-2.282	0.0224892	0.42894
CTSS	228.314	-0.408698	0.177892	-2.29745	0.0215931	0.42894
ADH1B	11.7009	-1.42744	0.620242	-2.30142	0.0213678	0.42894
TTPA	17.4371	-1.20709	0.513677	-2.3499	0.0187784	0.400793
FOLH1	15.8467	-1.55666	0.65075	-2.3921	0.0167522	0.379357
POS_A	10830.4	-0.327368	0.13476	-2.42926	0.0151295	0.368782
XCL1/2	23.4502	-1.34455	0.524278	-2.56457	0.0103303	0.323131
ZNF675	110.871	-0.577979	0.220648	-2.61946	0.00880688	0.286958
IRF4	6.29539	-2.36527	0.899241	-2.6303	0.00853098	0.286958
FABP5	46.8062	-1.11697	0.419582	-2.66209	0.00776567	0.285629
CYP4A22	18.6639	-1.50905	0.554163	-2.72311	0.00646708	0.252863
CXCR6	15.6237	-1.64278	0.589037	-2.78892	0.00528839	0.232839
CACNG7	5.05982	-3.10963	1.12182	-2.77195	0.00557211	0.232839
ZNF682	25.7319	-1.4507	0.486978	-2.97899	0.002892	0.188462
KLRD1	106.276	-0.959813	0.316704	-3.03063	0.00244043	0.173493
RIMKLA	15.9177	-1.84686	0.603466	-3.06043	0.00221022	0.172839
ZNF91	200.558	-0.604374	0.187289	-3.22696	0.00125112	0.108708
ZNF253	109.583	-0.930107	0.273709	-3.39815	0.000678425	0.066316
JAK2	132.005	-0.78368	0.227683	-3.44197	0.000577489	0.066316
FOLH1B	16.3563	-2.37513	0.694273	-3.42104	0.000623826	0.066316
FCRL2	11.9163	-2.43531	0.711823	-3.42124	0.000623372	0.066316
KIR3DL1/2	22.8777	-1.96868	0.530039	-3.71422	0.000203831	0.0398489
LY86	16.7533	-2.74344	0.661682	-4.14617	3.38085e-05	0.0132191
ZNF93	68.7273	-1.75132	0.37205	-4.70721	2.51136e-06	0.00196388
