## Supplementary Table 14 for "Multi-omic screening of invasive GBM cells in engineered biomaterials and patient biopsies reveals targetable transsulfuration pathway alterations"

### Sheet: Sheet1
Supplementary Table 14. sgRNAs used to target single genes being validated after emerging as positive hits from CRISPR screen of metabolic genes
Gene	sgrna
COMTD1_1	GCGGCGGGCACGGAGAGCCG
SMS1	Gggccgccgggagcgacccg
SMPD1	GGTCAGCCGACTACAGAGAA
NDUFS8_1	GAGCGGCGGCGCTTCAAGGT
CTH	GAGCCTGCGAGCTCCCCCTG
